# Gene Expression Changes Occurring at Bolting Time are Associated with Leaf Senescence in Arabidopsis

**DOI:** 10.1101/2020.05.29.109306

**Authors:** Will E Hinckley, Judy A. Brusslan

## Abstract

In plants, the vegetative to reproductive phase transition (termed bolting in Arabidopsis) generally precedes age-dependent leaf senescence (LS). Many studies describe a temporal link between bolting time and LS, as plants that bolt early, senesce early, and plants that bolt late, senesce late. However, the molecular mechanisms underlying this relationship are unknown and are potentially agriculturally important, as they may allow for the development of crops that can overcome early LS caused by stress-related early phase transition. We hypothesized that gene expression changes associated with bolting time were regulating LS. We used a mutant that displays both early bolting and early LS as a model to test this hypothesis. An RNA-seq time series experiment was completed to compare the early bolting mutant to vegetative WT plants of the same age. This allowed us to identify bolting time-associated genes (BAGs) expressed in an older rosette leaf at the time of inflorescence emergence. The BAG list contains many well characterized LS regulators (*ORE1, WRKY45, NAP, WRKY28*), and GO analysis revealed enrichment for LS and LS-related processes. These bolting associated LS regulators likely contribute to the temporal coupling of bolting time to LS.
