## Supplementals for "Gene Expression Changes Occurring at Bolting Time are Associated with Leaf Senescence in Arabidopsis": Supplemental_Data_File_2.xlsx

### Sheet: 1. Bolting
This is raw bolting age data
plants were considred to have bolted when the inflorescence reached 1 cm of growth from the base of the plant
The significant differenes between mean bolting ages in TM1 and TM2 were stastically supported by both a bonferonni corrected p-value and the Tukey Kramer Post Hoc test.
Conclusion: Both TM1 and TM2 display significantly early bolting.
	REP1				REP2				REP3				REP4
	WT	TM1	TM2		WT	TM1	TM2		WT	TM1	TM2		WT	TM1	TM2
	26	22	22		28	22	22		28	22	21		26	21	21
	26	22	23		28	23	23		28	22	22		26	21	21
	27	22	23		28	23	23		28	22	22		26	22	22
	27	22	23		29	23	23		29	22	23		27	23	22
	27	23	24		30	23	24		29	23	23		27	23	22
	27	23	24		30	24	24		30	23	23		27	23	23
	28	24	24		31	24	24		30	24	23		29	23	23
	29	24	24		31	24	25		30	24	23		29	24	23
	30	24	25		32	24	25		31	24	24		30	24	23
	30	25	25		33	25	25		31	25	24		30	24	23
	31	25	25		33	26	25		31	25	24		30	24	23
	32	25	25			26	25		32	25	25		30	25	24
MEAN	28.3333	23.4167	23.9167	MEAN	30.2727	23.9167	24	MEAN	29.75	23.4167	23.0833	MEAN	28.0833	23.0833	22.5
Rep	WT	TM1	TM2		Anova: Single Factor
1	28.3333	23.4167	23.9167
2	30.2727	23.9167	24		SUMMARY
3	29.75	23.4167	23.0833		Groups	Count	Sum	Average	Variance
4	28.0833	23.0833	22.5		WT	4	116.439	29.1098	1.1396
					TM1	4	93.8333	23.4583	0.118056
pairwise T-tests					TM2	4	93.5	23.375	0.511574
	WT	TM1	TM2
		0.000895537	0.000229941		ANOVA
			0.843185		Source of Variation	SS	df	MS	F	P-value	F crit
					Between Groups	86.4467	2	43.2234	73.292	2.69308e-06	4.25649
Bonferonni Correction		0.05/3 Comparisons			Within Groups	5.30768	9	0.589742
Corrected P-value =		0.0166667
					Total	91.7544	11
					TUKEY KRAMER POST HOC
						Mean Differenes	N Group 1	N Group 2	SE	q
					WT TM1	5.65152	4	4	0.383973	14.7185		q for both TM1 and TM2 vs WT
					WT TM2	5.73485	4	4	0.383973	14.9355		is mich greater than the .01 q crit
					TM1 TM2	0.0833333	4	4	0.383973	0.217029		thus we reject the null hypothesis
												and confirm both TMs are significantly different than WT
					3	number of groups			.05 1 crit	3.95
					9	within groups DF			.01 q crit	5.43
						This link leads to the table used to get q crit values
						https://www2.stat.duke.edu/courses/Spring98/sta110c/qtable.html

### Sheet: 2. NIT2
This is NIT2 gene expression data from leaf 6
Each value shown is the 40-△△CT average of three technical replicates, after being normalized to ACTIN2 raw CT counts.
TM2 is significanrly different than WT across replicates, supported by both a bonferonni corrected p-value and a Tukey-Kramer post hoc test
TM1 not being different than WT across replicates is likely due to noise.
Even though it appears to be a weaker mutant, TM1 is significantly different than WT within replicates where stats could be completed, and is supported by both statistical methods
Samples were lost in Rep2, however the same trend is seen
Within replicates, TM1 is significantly different than TM2, further supporting TM2 being a stronger mutant than TM1.
	REP1				REP2				REP3
	WT	TM1	TM2		WT	TM1	TM2		WT	TM1	TM2
	30.056	32.4111	34.4205		29.6017	36.2028	34.6671		29.545	32.4457	36.5854
	29.6917	31.8329	34.4146		31.7081	36.1488	34.5086		29.4409	32.871	36.8189
	29.7642	32.3229	33.7972						30.0576	32.6474	35.6082
MEANS	29.8373	32.189	34.2108	MEANS	30.6549	36.1758	34.5878	MEANS	29.6811	32.6547	36.3375
	WT	TM1	TM2		Anova: Single Factor, across replicates
Rep	29.8373	32.189	34.2108
1	30.6549	36.1758	34.5878		SUMMARY
2	29.6811	32.6547	36.3375		Groups	Count	Sum	Average	Variance
3					WT	3	90.1733	30.0578	0.273512
					TM1	3	101.019	33.6732	4.75168
pairwise T-tests					TM2	3	105.136	35.0454	1.2877
	WT
		0.0955471	0.00761052
			0.404609		ANOVA
					Source of Variation	SS	df	MS	F	P-value	F crit
					Between Groups	39.83	2	19.915	9.46395	0.0139443	5.14325
					Within Groups	12.6258	6	2.1043
					Total	52.4558	8
					TUKEY KRAMER POST HOC
						Mean Differenes	N Group 1	N Group 2	SE	q
					WT TM1	3.61538	3	3	0.837516	4.31679		q for TM2 vs WT is greater
					WT TM2	4.98759	3	3	0.837516	5.95522		than the .05 q crit threshold
					TM1 TM2	1.37221	3	3	0.837516	1.63842		thus we reject the null hypothesis
												and conclude that TM2 is significantly higher than WT
					3	number of groups			.05 1 crit	4.34
					6	within groups DF			.01 q crit	6.33		While TM1 does appear to be different than WT in eacch replicate,
												it is not statistically different with either post hoc test.
						This link leads to the table used to get q crit values						Within replicates however, (excluding REP 2 because of sample size isseues) TM1 is significantly different than WT.
						https://www2.stat.duke.edu/courses/Spring98/sta110c/qtable.html						It is because of this that we believe that TM2 is a stronger mutant than TM1.
	Rep 1 individual ANOVA													Rep 3 individual ANOVA
	Anova: Single Factor													Anova: Single Factor
	SUMMARY													SUMMARY
	Groups	Count	Sum	Average	Variance									Groups	Count	Sum	Average	Variance
	WT	3	89.5119	29.8373	0.0371871									WT	3	89.0434	29.6811	0.10898
	TM1	3	96.5669	32.189	0.0970216									TM1	3	97.9641	32.6547	0.0452804
	TM2	3	102.632	34.2108	0.128274									TM2	3	109.012	36.3375	0.412563
	ANOVA													ANOVA
	Source of Variation	SS	df	MS	F	P-value	F crit							Source of Variation	SS	df	MS	F	P-value	F crit
	Between Groups	28.7456	2	14.3728	164.271	5.76903e-06	5.14325							Between Groups	66.7117	2	33.3559	176.541	4.66525e-06	5.14325
	Within Groups	0.524966	6	0.0874944										Within Groups	1.13365	6	0.188941
	Total	29.2705	8											Total	67.8454	8
	TUKEY KRAMER POST HOC													TUKEY KRAMER POST HOC
		Mean Differenes	N Group 1	N Group 2	SE	q									Mean Differenes	N Group 1	N Group 2	SE	q
	WT TM1	2.35167	3	3	0.170777	13.7704		Within Replicate one, TM1 and TM2 are both significantly						WT TM1	2.97357	3	3	0.250959	11.8488		Within Replicate Three, TM1 and TM2 are both significantly
	WT TM2	4.37349	3	3	0.170777	25.6094		different than WT, as their q Values exceed the q crit threshold for						WT TM2	6.65634	3	3	0.250959	26.5236		different than WT, as their q Values exceed the q crit threshold for
	TM1 TM2	2.02183	3	3	0.170777	11.839		0.01						TM1 TM2	3.68277	3	3	0.250959	14.6748		0.01
	3	number of groups			.05 1 crit	4.34		Here, TM1 and TM2 are significantly different, further						3	number of groups			.05 1 crit	4.34		Here, TM1 and TM2 are significantly different, further
	6	within groups DF			.01 q crit	6.33		supporting TM2 being a stronger mutant than TM1.						6	within groups DF			.01 q crit	6.33		supporting TM2 being a stronger mutant than TM1.
		This link leads to the table used to get q crit values						These are also supported by T-Tests							This link leads to the table used to get q crit values						These are also supported by T-Tests
		https://www2.stat.duke.edu/courses/Spring98/sta110c/qtable.html						with a bonferonni corrected p-value, shown below.							https://www2.stat.duke.edu/courses/Spring98/sta110c/qtable.html						with a bonferonni corrected p-value, shown below.
			Rep 1 TM1 vs WT T-test result=			0.000944469										Rep 1 TM1 vs WT T-test result=			0.000483234
			Rep 1 TM2 vs WT T-test result=			0.000293655										Rep 1 TM2 vs WT T-test result=			0.000546918
			Rep 1 TM1 vs TM2 T-test result=			0.00193755										Rep 1 TM1 vs TM2 T-test result=			0.00566022
			Bonferonni Correction		0.05/3 Comparisons											Bonferonni Correction		0.05/3 Comparisons
			Corrected P-value =		0.0166667											Corrected P-value =		0.0166667

### Sheet: 3. WRKY75
This is WRKY75 gene expression data from leaf 6
Each value shown is the 40-△△CT average of three technical replicates, after being normalized to ACTIN2 raw CT counts.
No significant differences were detected across replicates, however this is likley due to the differenes in scale.
Within replicates in which stats can be completed, Both TM1 and TM2 are significantly different than WT, supported by both a bonferonni corrected p-value and a Tukey Kramer post hoc test
Samples were lost in Rep2, however the same trend is seen
	REP1				REP2				REP3
	WT	TM1	TM2		WT	TM1	TM2		WT	TM1	TM2
	23.7975	27.0533	26.9331		28.3398	29.6328	31.1492		33.1576	35.9235	35.5967
	23.925	26.9201	26.8544		30.0845	32.0764	31.3638		33.535	36.1182	35.2385
	23.2892	27.4443	27.0129						33.3344	36.2803	35.2844
MEANS	23.6706	27.1392	26.9335	MEANS	29.2122	30.8546	31.2565	MEANS	33.3423	36.1073	35.3732
Rep	WT	TM1	TM2		Anova: Single Factor
1	23.6706	27.1392	26.9335
2	29.2122	30.8546	31.2565		SUMMARY
3	33.3423	36.1073	35.3732		Groups	Count	Sum	Average	Variance
					23.6706	2	62.5545	31.2773	8.52912
The ANOVA revealed there is no significant differences across					27.1392	2	66.9619	33.481	13.7957
the three replicates, however this is likely due to the					26.9335	2	66.6297	33.3148	8.47351
difference in scale across replicates.
For the two replicates that stats can be run on,					ANOVA
separate ANOVAs will be run on mean values					Source of Variation	SS	df	MS	F	P-value	F crit
					Between Groups	6.02376	2	3.01188	0.293381	0.764941	9.55209
					Within Groups	30.7983	3	10.2661
					Total	36.8221	5
REP1 ANOVA results								REP3 ANOVA results
Anova: Single Factor								Anova: Single Factor
SUMMARY								SUMMARY
Groups	Count	Sum	Average	Variance				Groups	Count	Sum	Average	Variance
WT	3	71.0117	23.6706	0.11315				WT	3	100.027	33.3423	0.0356514
TM1	3	81.4177	27.1392	0.0742317				TM1	3	108.322	36.1073	0.0319192
TM2	3	80.8004	26.9335	0.0062788				TM2	3	106.12	35.3732	0.037992
ANOVA								ANOVA
Source of Variation	SS	df	MS	F	P-value	F crit		Source of Variation	SS	df	MS	F	P-value	F crit
Between Groups	22.7206	2	11.3603	175.983	4.70899e-06	5.14325		Between Groups	12.3085	2	6.15426	174.899	4.79562e-06	5.14325
Within Groups	0.38732	6	0.0645534					Within Groups	0.211125	6	0.0351875
Total	23.1079	8						Total	12.5196	8
TUKEY KRAMER POST HOC								TUKEY KRAMER POST HOC
	Mean Differenes	N Group 1	N Group 2	SE	q				Mean Differenes	N Group 1	N Group 2	SE	q			In both Rep1 and Rep 3, TM1 and TM2 are both significantly
WT TM1	3.46866	3	3	0.146689	23.6463			WT TM1	2.765	3	3	0.108301	25.5306			different than WT, as their q Values exceed the q crit threshold for
WT TM2	3.26292	3	3	0.146689	22.2437			WT TM2	2.03083	3	3	0.108301	18.7517			0.01
TM1 TM2	0.205738	3	3	0.146689	1.40254			TM1 TM2	0.734172	3	3	0.108301	6.77898
																For Rep3, TM1 and TM2 are significantly different, further
3	number of groups			.05 1 crit	4.34			3	number of groups			.05 1 crit	4.34			supporting TM2 being a stronger mutant than TM1.
6	within groups DF			.01 q crit	6.33			6	within groups DF			.01 q crit	6.33
																These are also supported by T-Tests
	This link leads to the table used to get q crit values								This link leads to the table used to get q crit values							with a bonferonni corrected p-value, shown below.
	https://www2.stat.duke.edu/courses/Spring98/sta110c/qtable.html								https://www2.stat.duke.edu/courses/Spring98/sta110c/qtable.html
Pairwise T-Test with bonferonni corrected p-value (.016777)
	WT	TM1	TM2					WT	TM1	TM2
		0.000202835	0.00232953						5.22266e-05	0.000205623
			0.320133							0.00875207

### Sheet: 4. Chlorophyll
Chlorophyll data is shown here.
leaf 3 was hole punched. The hole punch was suspended in 800 ul of DMF and left to incubate in the dark overnight.
The resulting solution was quantified in a quartz plate reader
the following equation was used to calculate total chlorophyll concentration =(17.67*647nm)+(7.17*664nm)
The values below are averages of 2 technical replicates
the sample size was increased for the final replicate to see if it would magnify the differences seen between TMs and WT
Due to differences in scales, replicates were analyzed separately
TM2 is significantly different than WT in all replicates, supported by a Tukey Kramer Post Hoc test. Differences were supported by a bonferonni corrected p-value in 2/3 of the replicates
While TM1 follows the trend of TM2 and shows a nearly significant difference in all replicates, TM1 is only significanlty different than WT in one replicate, using the tukey kramer post hoc test.
This further supports the hypothsis that TM2 is a stronger mutant than TM1
	REP1				REP2				REP3
	WT	TM1	TM2		WT	TM1	TM2		WT	TM1	TM2
	2.17078	1.98206	1.9448		2.52793	2.48747	2.19093		1.31958	1.01715	0.86811
	2.25107	1.45697	2.02649		2.40928	2.40467	2.00126		1.17387	0.87528	0.65454
	2.02123	1.4658			2.66792	2.33331	2.02866		1.16337	0.80409	0.77925
	1.91253	1.82559	1.11894		2.38794	2.25623	2.17582		1.51548	1.19205	1.97592
	2.20113	2.19588	1.98231		2.69532	2.09857	2.28124		1.4553	0.7644	0.69372
	2.66336	1.54442	1.17246			2.45213	2.19588		1.41945	1.1457	0.97131
MEAN	2.20335	1.74512	1.649	MEAN	2.53768	2.33873	2.14563		1.10652	0.02484	0.7329
									1.34826	1.62636	0.76824
									1.62969	1.01049	0.88245
									1.38411	1.21689	0.70089
Due to the scale differences, replicates will be analyzed individually									1.22022	1.11369	0.99282
									1.66887	0.96414	0.82176
								MEAN	1.39295	0.992735	0.81651
REP1 ANOVA								REP2 ANOVA								REP3 ANOVA
Anova: Single Factor								Anova: Single Factor								Anova: Single Factor
SUMMARY								SUMMARY								SUMMARY
Groups	Count	Sum	Average	Variance				Groups	Count	Sum	Average	Variance				Groups	Count	Sum	Average	Variance
WT	6	13.2201	2.20335	0.0665378				WT	5	12.6884	2.53768	0.0202041				WT	12	16.4047	1.36706	0.0330706
TM1	6	10.4707	1.74512	0.0934267				TM1	6	14.0324	2.33873	0.0207687				TM1	12	11.7551	0.97959	0.142498
TM2	5	8.24499	1.649	0.212285				TM2	6	12.8738	2.14563	0.0116807				TM2	12	10.8419	0.903492	0.125538
ANOVA								ANOVA								ANOVA
Source of Variation	SS	df	MS	F	P-value	F crit		Source of Variation	SS	df	MS	F	P-value	F crit		Source of Variation	SS	df	MS	F	P-value	F crit
Between Groups	1.00327	2	0.501633	4.25896	0.0359086	3.73889		Between Groups	0.420044	2	0.210022	12.0969	0.0008891	3.73889		Between Groups	1.48327	2	0.741637	7.38913	0.00222936	3.28492
Within Groups	1.64896	14	0.117783					Within Groups	0.243064	14	0.0173617					Within Groups	3.31217	33	0.100369
Total	2.65223	16						Total	0.663108	16						Total	4.79544	35
	Mean Differenes	N Group 1	N Group 2	SE	q				Mean Differenes	N Group 1	N Group 2	SE	q				Mean Differenes	N Group 1	N Group 2	SE	q
WT TM1	0.458232	6	6	0.140109	3.27055			WT TM1	0.198948	5	6	0.0564179	3.52633			WT TM1	0.38747	12	12	0.0914552	4.23672
WT TM2	0.554352	6	5	0.146947	3.77245			WT TM2	0.392046	5	6	0.0564179	6.94898			WT TM2	0.463568	12	12	0.0914552	5.06879
TM1 TM2	0.0961195	6	5	0.146947	0.654108			TM1 TM2	0.193098	6	6	0.0537923	3.5897			TM1 TM2	0.0760975	12	12	0.0914552	0.832074
3	number of groups		.05 1 crit	3.7				3	number of groups		.05 1 crit	3.7				3	number of groups		.05 1 crit	3.49
14	within groups DF		.01 q crit	4.89				14	within groups DF		.01 q crit	4.89				33	within groups DF		.01 q crit	4.45
Pairwise T-Test with bonferonni corrected p-value (.016777)
	WT	TM1	TM2						WT	TM1	TM2						WT	TM1	TM2
		0.0190683	0.0533863							0.0482328	0.00122488							0.0055942	0.000920369
			0.702208								0.026897								0.615721

### Sheet: 5. First Flower Emergence
This is one replicate of data showing the age of each individual plant that the first flower emerged
this was done to confirm that early bolting is proportionate to early flowering
Both TM1 and TM2 are significantly different than WT, using both a tukey kramer post hoc test and a bonferonni corrected p-value.
	WT	TM1	TM2
	38	35	35
	38	35	35
	39	35	36
	39	36	37
	40	37	38
	40	37	38
	41	37	39
	41	38	39
	41	38	40
	42	39	40
	43	40	41
	43	41	41
				Anova: Single Factor
				SUMMARY
				Groups	Count	Sum	Average	Variance
				WT	12	485	40.4167	2.99242
				TM1	12	448	37.3333	3.87879
				TM2	12	459	38.25	4.56818
				ANOVA
				Source of Variation	SS	df	MS	F	P-value	F crit
				Between Groups	60.1667	2	30.0833	7.8894	0.00158367	3.28492
				Within Groups	125.833	33	3.81313
				Total	186	35
					Mean Differenes	N Group 1	N Group 2	SE	q
				WT TM1	3.08333	12	12	0.563703	5.46978
				WT TM2	2.16667	12	12	0.563703	3.84363
				TM1 TM2	0.916667	12	12	0.563703	1.62615
				3	number of groups		.05 1 crit	3.49
				33	within groups DF		.01 q crit	4.45
		Bonferonni Correction		0.05/3 tests
			p-value=	0.0166667
						TM1 WT	TM2 WT
						0.000516726	0.0125275
							0.286478	TM1 Tm2

### Sheet: 6. Primers
Gene	Gene #	T-DNA	Forward Primer (5'-3')	Reverse Primer (5'-3')
ATX1 LP-RP	At2g31650	SALK_149002C	GATCTTTCCAGTCAACACGGA	AATGAAAGCATGCGGATACA
ATX3 LP-RP	At3g61740	GABI_143H01	CTGGTTCTCTGCACACCATTT	ATCTAAGCAAGCAAGCAATCG
ATX4 LP-RP	At4g27910	SALK_060156	TAATGGACGCAATGGATTCTC	GAAACTGCGGTCTCAAATCAG
ATX1 cDNA	At2g31650	SALK_149002C	CCCATCAATAGGTTCCATCTTC	CAATGTCTGCCACATGGATG
ATX3 cDNA	At3g61740	GABI_143H01	CGATAGTTTGCCTCTCTCAG	GTAAGCAGACACATGGTTCC
ATX4 cDNA	At4g27910	SALK_060156	AGGTGCTTCCTTCTCGATTC	GTGCTTGTGTCATTGGATCG
ACTIN2	At3g18780	NA	GCGACTTGACAGAGAAGAAC	GAAAGAGCGGAAGAAGATGAG
WRKY75	At5g13080	NA	GTCGTTGTATGCTCCTTTTTTGTC	CCTTTGTTTCTTCCCCTTCTTTTTC
NIT2	At3g44300	NA	TACAACGATACTCCCGCCAC	CACCCCTAAACCAAACCTAAAAC
