## Supplementals for "Gene Expression Changes Occurring at Bolting Time are Associated with Leaf Senescence in Arabidopsis": Supplemental_Data_File_10.xlsx

### Sheet: Supp10_Annotated_GRN
SOURCE	TARGET	Target Name	Trend	Time	Trend	Time	Role	Evidence	log2FoldChange	padj	log2FoldChange	padj
AT4G28140	AT1G01470	LATE EMBRYOGENESIS ABUNDANT 14 (LEA14)	Up	T2	Up	T2	unclear	Genomic evidence:microarray data	NA	NA	NA	NA
AT3G28920	AT1G02460	AT1G02460	Up	T2	Up	T2	NA	NA	NA	NA	NA	NA
AT1G69490	AT1G04680	AT1G04680	Down	T6	Down	T6	NA	NA	4.66283	3.59e-45	4.66283	3.59e-45
AT2G46270	AT1G05300	ZINC TRANSPORTER 5 PRECURSOR (ZIP5)	Up	T4	Up	T4	unclear	Genomic evidence:microarray data	NA	NA	NA	NA
AT3G12250	AT1G07150	MITOGEN-ACTIVATED PROTEIN KINASE KINASE KINASE 13 (MAPKKK13)	Up	T2	Up	T2	NA	NA	NA	NA	NA	NA
AT3G50260	AT1G07150	MITOGEN-ACTIVATED PROTEIN KINASE KINASE KINASE 13 (MAPKKK13)	Up	T2	Up	T2	NA	NA	NA	NA	NA	NA
AT3G01970	AT1G07150	MITOGEN-ACTIVATED PROTEIN KINASE KINASE KINASE 13 (MAPKKK13)	Up	T2	Up	T2	NA	NA	NA	NA	NA	NA
AT2G46270	AT1G07150	MITOGEN-ACTIVATED PROTEIN KINASE KINASE KINASE 13 (MAPKKK13)	Up	T2	Up	T2	NA	NA	NA	NA	NA	NA
AT5G39610	AT1G07150	MITOGEN-ACTIVATED PROTEIN KINASE KINASE KINASE 13 (MAPKKK13)	Up	T2	Up	T2	NA	NA	NA	NA	NA	NA
AT4G18170	AT1G07150	MITOGEN-ACTIVATED PROTEIN KINASE KINASE KINASE 13 (MAPKKK13)	Up	T2	Up	T2	NA	NA	NA	NA	NA	NA
AT3G56400	AT1G07150	MITOGEN-ACTIVATED PROTEIN KINASE KINASE KINASE 13 (MAPKKK13)	Up	T2	Up	T2	NA	NA	NA	NA	NA	NA
AT3G04060	AT1G08050	AT1G08050	Up	T0	Up	T0	unclear	Genomic evidence:microarray data	NA	NA	NA	NA
AT3G50260	AT1G08050	AT1G08050	Up	T0	Up	T0	unclear	Genomic evidence:microarray data	NA	NA	NA	NA
AT2G46270	AT1G08050	AT1G08050	Up	T0	Up	T0	unclear	Genomic evidence:microarray data	NA	NA	NA	NA
AT5G39610	AT1G08050	AT1G08050	Up	T0	Up	T0	unclear	Genomic evidence:microarray data	NA	NA	NA	NA
AT3G56400	AT1G08560	SYNTAXIN OF PLANTS 111 (SYP111)	Down	T4	Down	T4	NA	NA	NA	NA	NA	NA
AT4G18170	AT1G08560	SYNTAXIN OF PLANTS 111 (SYP111)	Down	T4	Down	T4	NA	NA	NA	NA	NA	NA
AT3G01970	AT1G08560	SYNTAXIN OF PLANTS 111 (SYP111)	Down	T4	Down	T4	NA	NA	NA	NA	NA	NA
AT4G28140	AT1G14250	AT1G14250	Down	T0	Down	T0	NA	NA	3.51615	2.89e-13	3.51615	2.89e-13
AT3G28920	AT1G15670	KISS ME DEADLY 2 (KMD2)	Up	T2	Up	T2	unclear	Genomic evidence:microarray data	-4.59679	1.46e-135	-4.59679	1.46e-135
AT2G46270	AT1G15670	KISS ME DEADLY 2 (KMD2)	Up	T2	Up	T2	unclear	Genomic evidence:microarray data	-4.59679	1.46e-135	-4.59679	1.46e-135
AT3G12250	AT1G15670	KISS ME DEADLY 2 (KMD2)	Up	T2	Up	T2	unclear	Genomic evidence:microarray data	-4.59679	1.46e-135	-4.59679	1.46e-135
AT3G12250	AT1G17140	INTERACTOR OF CONSTITUTIVELY ACTIVE ROP 1 (ICR1)	Down	T6	Down	T6	NA	NA	NA	NA	NA	NA
AT3G04060	AT1G20350	TRANSLOCASE INNER MEMBRANE SUBUNIT 17-1 (TIM17-1)	Up	T0	Up	T0	unclear	Genomic evidence:microarray data	NA	NA	NA	NA
AT2G46270	AT1G20350	TRANSLOCASE INNER MEMBRANE SUBUNIT 17-1 (TIM17-1)	Up	T0	Up	T0	unclear	Genomic evidence:microarray data	NA	NA	NA	NA
AT1G69490	AT1G20350	TRANSLOCASE INNER MEMBRANE SUBUNIT 17-1 (TIM17-1)	Up	T0	Up	T0	unclear	Genomic evidence:microarray data	NA	NA	NA	NA
AT5G39610	AT1G20350	TRANSLOCASE INNER MEMBRANE SUBUNIT 17-1 (TIM17-1)	Up	T0	Up	T0	unclear	Genomic evidence:microarray data	NA	NA	NA	NA
AT3G28920	AT1G20440	COLD-REGULATED 47 (COR47)	Up	T2	Up	T2	unclear	Genomic evidence:microarray data	NA	NA	NA	NA
AT4G28140	AT1G23050	AT1G23050	Up	T0	Up	T0	unclear	Genomic evidence:microarray data	NA	NA	NA	NA
AT3G28920	AT1G23050	AT1G23050	Up	T0	Up	T0	unclear	Genomic evidence:microarray data	NA	NA	NA	NA
AT3G12250	AT1G24290	AT1G24290	Down	T0	Down	T0	NA	NA	NA	NA	NA	NA
AT5G25190	AT1G24290	AT1G24290	Down	T0	Down	T0	NA	NA	NA	NA	NA	NA
AT3G50260	AT1G24290	AT1G24290	Down	T0	Down	T0	NA	NA	NA	NA	NA	NA
AT3G12250	AT1G26380	FAD-LINKED OXIDOREDUCTASE 1 (FOX1)	Up	T2	Up	T2	unclear	Genomic evidence:microarray data	-3.5064	5.45e-05	-3.5064	5.45e-05
AT3G15500	AT1G26380	FAD-LINKED OXIDOREDUCTASE 1 (FOX1)	Up	T2	Up	T2	unclear	Genomic evidence:microarray data	-3.5064	5.45e-05	-3.5064	5.45e-05
AT3G01970	AT1G26380	FAD-LINKED OXIDOREDUCTASE 1 (FOX1)	Up	T2	Up	T2	unclear	Genomic evidence:microarray data	-3.5064	5.45e-05	-3.5064	5.45e-05
AT1G01720	AT1G26380	FAD-LINKED OXIDOREDUCTASE 1 (FOX1)	Up	T2	Up	T2	unclear	Genomic evidence:microarray data	-3.5064	5.45e-05	-3.5064	5.45e-05
AT5G39610	AT1G26380	FAD-LINKED OXIDOREDUCTASE 1 (FOX1)	Up	T2	Up	T2	unclear	Genomic evidence:microarray data	-3.5064	5.45e-05	-3.5064	5.45e-05
AT1G69490	AT1G26380	FAD-LINKED OXIDOREDUCTASE 1 (FOX1)	Up	T2	Up	T2	unclear	Genomic evidence:microarray data	-3.5064	5.45e-05	-3.5064	5.45e-05
AT2G46270	AT1G26380	FAD-LINKED OXIDOREDUCTASE 1 (FOX1)	Up	T2	Up	T2	unclear	Genomic evidence:microarray data	-3.5064	5.45e-05	-3.5064	5.45e-05
AT4G18170	AT1G26380	FAD-LINKED OXIDOREDUCTASE 1 (FOX1)	Up	T2	Up	T2	unclear	Genomic evidence:microarray data	-3.5064	5.45e-05	-3.5064	5.45e-05
AT3G04060	AT1G26380	FAD-LINKED OXIDOREDUCTASE 1 (FOX1)	Up	T2	Up	T2	unclear	Genomic evidence:microarray data	-3.5064	5.45e-05	-3.5064	5.45e-05
AT3G56400	AT1G26380	FAD-LINKED OXIDOREDUCTASE 1 (FOX1)	Up	T2	Up	T2	unclear	Genomic evidence:microarray data	-3.5064	5.45e-05	-3.5064	5.45e-05
AT5G39610	AT1G28010	ATP-BINDING CASSETTE B14 (ABCB14)	Up	T0	Up	T0	NA	NA	NA	NA	NA	NA
AT3G04060	AT1G28010	ATP-BINDING CASSETTE B14 (ABCB14)	Up	T0	Up	T0	NA	NA	NA	NA	NA	NA
AT3G15500	AT1G28010	ATP-BINDING CASSETTE B14 (ABCB14)	Up	T0	Up	T0	NA	NA	NA	NA	NA	NA
AT1G69490	AT1G28010	ATP-BINDING CASSETTE B14 (ABCB14)	Up	T0	Up	T0	NA	NA	NA	NA	NA	NA
AT2G46270	AT1G28010	ATP-BINDING CASSETTE B14 (ABCB14)	Up	T0	Up	T0	NA	NA	NA	NA	NA	NA
AT4G28140	AT1G29470	AT1G29470	Down	T0	Down	T0	NA	NA	NA	NA	NA	NA
AT5G39610	AT1G30700	(ATBBE8)	Up	T4	Up	T4	Unclear	Genomic evidence:microarray data	-8.03684	4.82e-19	-8.03684	4.82e-19
AT2G46270	AT1G30700	(ATBBE8)	Up	T4	Up	T4	Unclear	Genomic evidence:microarray data	-8.03684	4.82e-19	-8.03684	4.82e-19
AT5G25190	AT1G30700	(ATBBE8)	Up	T4	Up	T4	Unclear	Genomic evidence:microarray data	-8.03684	4.82e-19	-8.03684	4.82e-19
AT3G12250	AT1G37130	NITRATE REDUCTASE 2 (NIA2)	Up	T4	Up	T4	NA	NA	NA	NA	NA	NA
AT3G50260	AT1G37130	NITRATE REDUCTASE 2 (NIA2)	Up	T4	Up	T4	NA	NA	NA	NA	NA	NA
AT4G18170	AT1G37130	NITRATE REDUCTASE 2 (NIA2)	Up	T4	Up	T4	NA	NA	NA	NA	NA	NA
AT5G25190	AT1G37130	NITRATE REDUCTASE 2 (NIA2)	Up	T4	Up	T4	NA	NA	NA	NA	NA	NA
AT3G50260	AT1G48480	RECEPTOR-LIKE KINASE 1 (RKL1)	Down	T6	Down	T6	NA	NA	3.75629	6.88e-101	3.75629	6.88e-101
AT5G39610	AT1G48480	RECEPTOR-LIKE KINASE 1 (RKL1)	Down	T6	Down	T6	NA	NA	3.75629	6.88e-101	3.75629	6.88e-101
AT2G46270	AT1G48480	RECEPTOR-LIKE KINASE 1 (RKL1)	Down	T6	Down	T6	NA	NA	3.75629	6.88e-101	3.75629	6.88e-101
AT3G28920	AT1G48480	RECEPTOR-LIKE KINASE 1 (RKL1)	Down	T6	Down	T6	NA	NA	3.75629	6.88e-101	3.75629	6.88e-101
AT5G25190	AT1G48480	RECEPTOR-LIKE KINASE 1 (RKL1)	Down	T6	Down	T6	NA	NA	3.75629	6.88e-101	3.75629	6.88e-101
AT3G04060	AT1G49450	AT1G49450	Up	T0	Up	T0	NA	NA	NA	NA	NA	NA
AT3G12250	AT1G49450	AT1G49450	Up	T0	Up	T0	NA	NA	NA	NA	NA	NA
AT5G39610	AT1G49450	AT1G49450	Up	T0	Up	T0	NA	NA	NA	NA	NA	NA
AT5G25190	AT1G49450	AT1G49450	Up	T0	Up	T0	NA	NA	NA	NA	NA	NA
AT2G46270	AT1G49450	AT1G49450	Up	T0	Up	T0	NA	NA	NA	NA	NA	NA
AT1G01720	AT1G49450	AT1G49450	Up	T0	Up	T0	NA	NA	NA	NA	NA	NA
AT3G50260	AT1G49450	AT1G49450	Up	T0	Up	T0	NA	NA	NA	NA	NA	NA
AT3G04060	AT1G49470	AT1G49470	Up	T0	Up	T0	unclear	Genomic evidence:microarray data	NA	NA	NA	NA
AT3G28920	AT1G49470	AT1G49470	Up	T0	Up	T0	unclear	Genomic evidence:microarray data	NA	NA	NA	NA
AT1G69490	AT1G49470	AT1G49470	Up	T0	Up	T0	unclear	Genomic evidence:microarray data	NA	NA	NA	NA
AT3G15500	AT1G49470	AT1G49470	Up	T0	Up	T0	unclear	Genomic evidence:microarray data	NA	NA	NA	NA
AT5G39610	AT1G49470	AT1G49470	Up	T0	Up	T0	unclear	Genomic evidence:microarray data	NA	NA	NA	NA
AT1G01720	AT1G49470	AT1G49470	Up	T0	Up	T0	unclear	Genomic evidence:microarray data	NA	NA	NA	NA
AT3G04060	AT1G49470	AT1G49470	Up	T2	Up	T2	unclear	Genomic evidence:microarray data	NA	NA	NA	NA
AT3G28920	AT1G56610	AT1G56610	Down	T0	Down	T0	NA	NA	NA	NA	NA	NA
AT1G69490	AT1G62570	FLAVIN-MONOOXYGENASE GLUCOSINOLATE S-OXYGENASE 4 (FMO GS-OX4)	Up	T0	Up	T0	NA	NA	-2.20677	7.12e-06	-2.20677	7.12e-06
AT3G15500	AT1G63720	AT1G63720	Up	T4	Up	T4	NA	NA	-2.86959	5.45e-07	-2.86959	5.45e-07
AT4G28140	AT1G64390	GLYCOSYL HYDROLASE 9C2 (GH9C2)	Down	T6	Down	T6	NA	NA	4.46427	5.97e-57	4.46427	5.97e-57
AT2G46270	AT1G64780	AMMONIUM TRANSPORTER 1;2 (AMT1;2)	Up	T0	Up	T0	unclear	Genomic evidence:microarray data	4.1264	7.54e-50	4.1264	7.54e-50
AT3G56400	AT1G64780	AMMONIUM TRANSPORTER 1;2 (AMT1;2)	Up	T0	Up	T0	unclear	Genomic evidence:microarray data	4.1264	7.54e-50	4.1264	7.54e-50
AT4G18170	AT1G64780	AMMONIUM TRANSPORTER 1;2 (AMT1;2)	Up	T0	Up	T0	unclear	Genomic evidence:microarray data	4.1264	7.54e-50	4.1264	7.54e-50
AT3G50260	AT1G64780	AMMONIUM TRANSPORTER 1;2 (AMT1;2)	Up	T0	Up	T0	unclear	Genomic evidence:microarray data	4.1264	7.54e-50	4.1264	7.54e-50
AT1G01720	AT1G64780	AMMONIUM TRANSPORTER 1;2 (AMT1;2)	Up	T0	Up	T0	unclear	Genomic evidence:microarray data	4.1264	7.54e-50	4.1264	7.54e-50
AT3G15500	AT1G64780	AMMONIUM TRANSPORTER 1;2 (AMT1;2)	Up	T0	Up	T0	unclear	Genomic evidence:microarray data	4.1264	7.54e-50	4.1264	7.54e-50
AT1G69490	AT1G64780	AMMONIUM TRANSPORTER 1;2 (AMT1;2)	Up	T0	Up	T0	unclear	Genomic evidence:microarray data	4.1264	7.54e-50	4.1264	7.54e-50
AT3G12250	AT1G64780	AMMONIUM TRANSPORTER 1;2 (AMT1;2)	Up	T0	Up	T0	unclear	Genomic evidence:microarray data	4.1264	7.54e-50	4.1264	7.54e-50
AT3G01970	AT1G64780	AMMONIUM TRANSPORTER 1;2 (AMT1;2)	Up	T0	Up	T0	unclear	Genomic evidence:microarray data	4.1264	7.54e-50	4.1264	7.54e-50
AT5G39610	AT1G66920	AT1G66920	Up	T0	Up	T0	NA	NA	NA	NA	NA	NA
AT3G04060	AT1G66920	AT1G66920	Up	T0	Up	T0	NA	NA	NA	NA	NA	NA
AT5G25190	AT1G67750	AT1G67750	Down	T6	Down	T6	NA	NA	3.32857	4.05e-17	3.32857	4.05e-17
AT2G46270	AT1G67810	SULFUR E2 (SUFE2)	Up	T2	Up	T2	unclear	Molecular evidence:cDNA library	-3.17536	1.49e-08	-3.17536	1.49e-08
AT3G12250	AT1G68530	3-KETOACYL-COA SYNTHASE 6 (KCS6)	Up	T0	Up	T0	NA	NA	NA	NA	NA	NA
AT3G01970	AT1G68530	3-KETOACYL-COA SYNTHASE 6 (KCS6)	Up	T0	Up	T0	NA	NA	NA	NA	NA	NA
AT3G56400	AT1G68530	3-KETOACYL-COA SYNTHASE 6 (KCS6)	Up	T0	Up	T0	NA	NA	NA	NA	NA	NA
AT5G07100	AT1G69410	AT1G69410	Up	T2	Up	T2	unclear	Genomic evidence:microarray data	NA	NA	NA	NA
AT1G01720	AT1G70140	FORMIN 8 (FH8)	Up	T4	Up	T4	unclear	Genomic evidence:microarray data	-2.14958	0.00307862	-2.14958	0.00307862
AT4G28140	AT1G70140	FORMIN 8 (FH8)	Up	T4	Up	T4	unclear	Genomic evidence:microarray data	-2.14958	0.00307862	-2.14958	0.00307862
AT5G25190	AT1G70140	FORMIN 8 (FH8)	Up	T4	Up	T4	unclear	Genomic evidence:microarray data	-2.14958	0.00307862	-2.14958	0.00307862
AT3G12250	AT1G70140	FORMIN 8 (FH8)	Up	T4	Up	T4	unclear	Genomic evidence:microarray data	-2.14958	0.00307862	-2.14958	0.00307862
AT3G04060	AT1G70140	FORMIN 8 (FH8)	Up	T4	Up	T4	unclear	Genomic evidence:microarray data	-2.14958	0.00307862	-2.14958	0.00307862
AT3G01970	AT1G70140	FORMIN 8 (FH8)	Up	T4	Up	T4	unclear	Genomic evidence:microarray data	-2.14958	0.00307862	-2.14958	0.00307862
AT4G28140	AT1G71130	CYTOKININ RESPONSE FACTOR 8 (CRF8)	Up	T0	Up	T0	unclear	Genomic evidence:microarray data	NA	NA	NA	NA
AT5G25190	AT1G72520	LIPOXYGENASE 4 (LOX4)	Down	T0	Down	T0	promote	Molecular evidence:Northern	NA	NA	NA	NA
AT4G28140	AT1G72520	LIPOXYGENASE 4 (LOX4)	Down	T0	Down	T0	promote	Molecular evidence:Northern	NA	NA	NA	NA
AT3G28920	AT1G72520	LIPOXYGENASE 4 (LOX4)	Down	T0	Down	T0	promote	Molecular evidence:Northern	NA	NA	NA	NA
AT3G12250	AT1G72800	AT1G72800	Up	T0	Up	T0	NA	NA	-2.90865	1.01e-32	-2.90865	1.01e-32
AT1G69490	AT1G72800	AT1G72800	Up	T0	Up	T0	NA	NA	-2.90865	1.01e-32	-2.90865	1.01e-32
AT4G28140	AT1G73810	AT1G73810	Up	T4	Up	T4	NA	NA	-2.47004	7.8e-05	-2.47004	7.8e-05
AT3G01970	AT1G77760	NITRATE REDUCTASE 1 (NIA1)	Up	T4	Up	T4	unclear	Genomic evidence:microarray data	NA	NA	NA	NA
AT2G46270	AT1G77760	NITRATE REDUCTASE 1 (NIA1)	Up	T4	Up	T4	unclear	Genomic evidence:microarray data	NA	NA	NA	NA
AT3G56400	AT1G77760	NITRATE REDUCTASE 1 (NIA1)	Up	T4	Up	T4	unclear	Genomic evidence:microarray data	NA	NA	NA	NA
AT4G18170	AT1G77760	NITRATE REDUCTASE 1 (NIA1)	Up	T4	Up	T4	unclear	Genomic evidence:microarray data	NA	NA	NA	NA
AT5G25190	AT1G77760	NITRATE REDUCTASE 1 (NIA1)	Up	T4	Up	T4	unclear	Genomic evidence:microarray data	NA	NA	NA	NA
AT3G12250	AT1G77760	NITRATE REDUCTASE 1 (NIA1)	Up	T4	Up	T4	unclear	Genomic evidence:microarray data	NA	NA	NA	NA
AT4G28140	AT1G80130	AT1G80130	Up	T0	Up	T0	unclear	Genomic evidence:microarray data	NA	NA	NA	NA
AT4G28140	AT1G80760	NOD26-LIKE INTRINSIC PROTEIN 6;1 (NIP6;1)	Up	T0	Up	T0	NA	NA	NA	NA	NA	NA
AT1G01720	AT2G01830	WOODEN LEG (WOL)	Down	T0	Down	T0	delay	Genetic evidence:Mutant	2.40216	3.22e-33	2.40216	3.22e-33
AT3G01970	AT2G01830	WOODEN LEG (WOL)	Down	T0	Down	T0	delay	Genetic evidence:Mutant	2.40216	3.22e-33	2.40216	3.22e-33
AT3G56400	AT2G01830	WOODEN LEG (WOL)	Down	T0	Down	T0	delay	Genetic evidence:Mutant	2.40216	3.22e-33	2.40216	3.22e-33
AT3G50260	AT2G13610	ATP-BINDING CASSETTE G5 (ABCG5)	Down	T2	Down	T2	NA	NA	NA	NA	NA	NA
AT1G01720	AT2G13610	ATP-BINDING CASSETTE G5 (ABCG5)	Down	T2	Down	T2	NA	NA	NA	NA	NA	NA
AT4G28140	AT2G13610	ATP-BINDING CASSETTE G5 (ABCG5)	Down	T2	Down	T2	NA	NA	NA	NA	NA	NA
AT3G28920	AT2G18196	AT2G18196	Down	T0	Down	T0	unclear	Genomic evidence:microarray data	NA	NA	NA	NA
AT3G28920	AT2G22170	PLAT DOMAIN PROTEIN 2 (PLAT2)	Down	T4	Down	T4	NA	NA	3.21276	1.9e-17	3.21276	1.9e-17
AT2G46270	AT2G22170	PLAT DOMAIN PROTEIN 2 (PLAT2)	Down	T4	Down	T4	NA	NA	3.21276	1.9e-17	3.21276	1.9e-17
AT2G46270	AT2G23670	HOMOLOG OF SYNECHOCYSTIS YCF37 (YCF37)	Down	T2	Down	T2	NA	NA	4.16817	3.32e-36	4.16817	3.32e-36
AT5G25190	AT2G23670	HOMOLOG OF SYNECHOCYSTIS YCF37 (YCF37)	Down	T2	Down	T2	NA	NA	4.16817	3.32e-36	4.16817	3.32e-36
AT4G18170	AT2G24240	AT2G24240	Up	T0	Up	T0	unclear	Genomic evidence:microarray data	NA	NA	NA	NA
AT1G69490	AT2G24240	AT2G24240	Up	T0	Up	T0	unclear	Genomic evidence:microarray data	NA	NA	NA	NA
AT3G50260	AT2G24240	AT2G24240	Up	T0	Up	T0	unclear	Genomic evidence:microarray data	NA	NA	NA	NA
AT1G01720	AT2G24240	AT2G24240	Up	T0	Up	T0	unclear	Genomic evidence:microarray data	NA	NA	NA	NA
AT3G50260	AT2G25200	AT2G25200	Up	T0	Up	T0	unclear	Genomic evidence:microarray data	NA	NA	NA	NA
AT3G56400	AT2G25200	AT2G25200	Up	T0	Up	T0	unclear	Genomic evidence:microarray data	NA	NA	NA	NA
AT3G01970	AT2G25200	AT2G25200	Up	T0	Up	T0	unclear	Genomic evidence:microarray data	NA	NA	NA	NA
AT3G04060	AT2G25200	AT2G25200	Up	T0	Up	T0	unclear	Genomic evidence:microarray data	NA	NA	NA	NA
AT5G25190	AT2G25200	AT2G25200	Up	T0	Up	T0	unclear	Genomic evidence:microarray data	NA	NA	NA	NA
AT4G28140	AT2G27580	STRESS ASSOCIATED PROTEIN3 (SAP3)	Up	T2	Up	T2	unclear	Genomic evidence:microarray data	NA	NA	NA	NA
AT5G25190	AT2G27580	STRESS ASSOCIATED PROTEIN3 (SAP3)	Up	T2	Up	T2	unclear	Genomic evidence:microarray data	NA	NA	NA	NA
AT3G28920	AT2G28400	AT2G28400	Up	T0	Up	T0	unclear	Genomic evidence:microarray data	-4.47061	1.35e-207	-4.47061	1.35e-207
AT1G69490	AT2G34510	(ATHB-1)	Down	T0	Down	T0	NA	NA	2.33255	5.27e-26	2.33255	5.27e-26
AT1G01720	AT2G34510	(ATHB-1)	Down	T0	Down	T0	NA	NA	2.33255	5.27e-26	2.33255	5.27e-26
AT3G15500	AT2G34510	(ATHB-1)	Down	T0	Down	T0	NA	NA	2.33255	5.27e-26	2.33255	5.27e-26
AT5G25190	AT2G34510	(ATHB-1)	Down	T0	Down	T0	NA	NA	2.33255	5.27e-26	2.33255	5.27e-26
AT4G28140	AT2G36830	GAMMA TONOPLAST INTRINSIC PROTEIN (GAMMA-TIP)	Up	T2	Up	T2	NA	NA	NA	NA	NA	NA
AT3G01970	AT2G37980	AT2G37980	Up	T4	Up	T4	NA	NA	-2.45497	6.27e-05	-2.45497	6.27e-05
AT5G25190	AT2G37980	AT2G37980	Up	T4	Up	T4	NA	NA	-2.45497	6.27e-05	-2.45497	6.27e-05
AT4G28140	AT2G37980	AT2G37980	Up	T4	Up	T4	NA	NA	-2.45497	6.27e-05	-2.45497	6.27e-05
AT3G56400	AT2G37980	AT2G37980	Up	T4	Up	T4	NA	NA	-2.45497	6.27e-05	-2.45497	6.27e-05
AT4G18170	AT2G39360	CURVY1 (CVY1)	Up	T0	Up	T0	unclear	Genomic evidence:microarray data	NA	NA	NA	NA
AT3G56400	AT2G40475	ALTERED SEED GERMINATION 8 (ASG8)	Up	T2	Up	T2	NA	NA	3.2735	1.24e-28	3.2735	1.24e-28
AT5G39610	AT2G40610	EXPANSIN A8 (EXPA8)	Down	T4	Down	T4	unclear	Genomic evidence:microarray data	6.88068	3.12e-149	6.88068	3.12e-149
AT3G04060	AT2G41170	AT2G41170	Up	T0	Up	T0	NA	NA	NA	NA	NA	NA
AT1G69490	AT2G41170	AT2G41170	Up	T0	Up	T0	NA	NA	NA	NA	NA	NA
AT1G01720	AT2G41170	AT2G41170	Up	T0	Up	T0	NA	NA	NA	NA	NA	NA
AT3G15500	AT2G41170	AT2G41170	Up	T0	Up	T0	NA	NA	NA	NA	NA	NA
AT5G39610	AT2G41170	AT2G41170	Up	T0	Up	T0	NA	NA	NA	NA	NA	NA
AT2G46270	AT2G41170	AT2G41170	Up	T0	Up	T0	NA	NA	NA	NA	NA	NA
AT1G69490	AT2G41380	AT2G41380	Up	T6	Up	T6	unclear	Genomic evidence:microarray data	-4.87313	1.73e-17	-4.87313	1.73e-17
AT2G46270	AT2G41380	AT2G41380	Up	T6	Up	T6	unclear	Genomic evidence:microarray data	-4.87313	1.73e-17	-4.87313	1.73e-17
AT1G01720	AT2G41380	AT2G41380	Up	T6	Up	T6	unclear	Genomic evidence:microarray data	-4.87313	1.73e-17	-4.87313	1.73e-17
AT3G56400	AT2G41380	AT2G41380	Up	T6	Up	T6	unclear	Genomic evidence:microarray data	-4.87313	1.73e-17	-4.87313	1.73e-17
AT3G15500	AT2G41380	AT2G41380	Up	T6	Up	T6	unclear	Genomic evidence:microarray data	-4.87313	1.73e-17	-4.87313	1.73e-17
AT4G18170	AT2G41380	AT2G41380	Up	T6	Up	T6	unclear	Genomic evidence:microarray data	-4.87313	1.73e-17	-4.87313	1.73e-17
AT3G01970	AT2G41380	AT2G41380	Up	T6	Up	T6	unclear	Genomic evidence:microarray data	-4.87313	1.73e-17	-4.87313	1.73e-17
AT4G01720	AT2G41380	AT2G41380	Up	T6	Up	T6	unclear	Genomic evidence:microarray data	-4.87313	1.73e-17	-4.87313	1.73e-17
AT5G25190	AT2G42380	(BZIP34)	Down	T0	Down	T0	NA	NA	5.00948	1.01e-65	5.00948	1.01e-65
AT4G28140	AT2G42380	(BZIP34)	Down	T0	Down	T0	NA	NA	5.00948	1.01e-65	5.00948	1.01e-65
AT3G28920	AT2G42380	(BZIP34)	Down	T0	Down	T0	NA	NA	5.00948	1.01e-65	5.00948	1.01e-65
AT3G28920	AT2G42870	PHY RAPIDLY REGULATED 1 (PAR1)	Down	T4	Down	T4	unclear	Genomic evidence:microarray data	2.47264	1.61e-10	2.47264	1.61e-10
AT1G01720	AT2G43410	(FPA)	Up	T0	Up	T0	unclear	Genomic evidence:microarray data	NA	NA	NA	NA
AT1G69490	AT2G43570	CHITINASE, PUTATIVE (CHI)	Up	T4	Up	T4	unclear	Genomic evidence:microarray data	-2.1091	0.011186	-2.1091	0.011186
AT5G39610	AT2G43570	CHITINASE, PUTATIVE (CHI)	Up	T4	Up	T4	unclear	Genomic evidence:microarray data	-2.1091	0.011186	-2.1091	0.011186
AT3G56400	AT2G44370	AT2G44370	Up	T4	Up	T4	NA	NA	-3.55867	1e-05	-3.55867	1e-05
AT5G39610	AT2G44370	AT2G44370	Up	T4	Up	T4	NA	NA	-3.55867	1e-05	-3.55867	1e-05
AT3G04060	AT2G44370	AT2G44370	Up	T4	Up	T4	NA	NA	-3.55867	1e-05	-3.55867	1e-05
AT3G01970	AT2G44370	AT2G44370	Up	T4	Up	T4	NA	NA	-3.55867	1e-05	-3.55867	1e-05
AT4G18170	AT2G44370	AT2G44370	Up	T4	Up	T4	NA	NA	-3.55867	1e-05	-3.55867	1e-05
AT3G50260	AT2G45470	FASCICLIN-LIKE ARABINOGALACTAN PROTEIN 8 (FLA8)	Down	T6	Down	T6	NA	NA	5.29327	1.85e-113	5.29327	1.85e-113
AT1G01720	AT2G45470	FASCICLIN-LIKE ARABINOGALACTAN PROTEIN 8 (FLA8)	Down	T6	Down	T6	NA	NA	5.29327	1.85e-113	5.29327	1.85e-113
AT3G28920	AT2G45470	FASCICLIN-LIKE ARABINOGALACTAN PROTEIN 8 (FLA8)	Down	T6	Down	T6	NA	NA	5.29327	1.85e-113	5.29327	1.85e-113
AT5G25190	AT2G45470	FASCICLIN-LIKE ARABINOGALACTAN PROTEIN 8 (FLA8)	Down	T6	Down	T6	NA	NA	5.29327	1.85e-113	5.29327	1.85e-113
AT4G28140	AT2G45470	FASCICLIN-LIKE ARABINOGALACTAN PROTEIN 8 (FLA8)	Down	T6	Down	T6	NA	NA	5.29327	1.85e-113	5.29327	1.85e-113
AT3G01970	AT2G46150	AT2G46150	Up	T0	Up	T0	NA	NA	NA	NA	NA	NA
AT3G56400	AT2G46150	AT2G46150	Up	T0	Up	T0	NA	NA	NA	NA	NA	NA
AT4G18170	AT2G46150	AT2G46150	Up	T0	Up	T0	NA	NA	NA	NA	NA	NA
AT2G46270	AT2G47010	AT2G47010	Down	T4	Down	T4	NA	NA	NA	NA	NA	NA
AT5G25190	AT3G03470	CYTOCHROME P450, FAMILY 87, SUBFAMILY A, POLYPEPTIDE 9 (CYP89A9)	Up	T0	Up	T0	unclear	Genomic evidence:microarray data	NA	NA	NA	NA
AT3G50260	AT3G04010	AT3G04010	Up	T0	Up	T0	unclear	Genomic evidence:microarray data	-3.2232	2.33e-28	-3.2232	2.33e-28
AT4G18170	AT3G04010	AT3G04010	Up	T0	Up	T0	unclear	Genomic evidence:microarray data	-3.2232	2.33e-28	-3.2232	2.33e-28
AT3G01970	AT3G04010	AT3G04010	Up	T0	Up	T0	unclear	Genomic evidence:microarray data	-3.2232	2.33e-28	-3.2232	2.33e-28
AT3G28920	AT3G04060	NAC DOMAIN CONTAINING PROTEIN 46 (NAC046)	Up	T2	Up	T2	promote	Genetic evidence	-2.60491	2.42e-09	-2.60491	2.42e-09
AT5G39610	AT3G04110	GLUTAMATE RECEPTOR 1.1 (GLR1.1)	Up	T0	Up	T0	unclear	Genomic evidence:microarray data	NA	NA	NA	NA
AT3G50260	AT3G04110	GLUTAMATE RECEPTOR 1.1 (GLR1.1)	Up	T0	Up	T0	unclear	Genomic evidence:microarray data	NA	NA	NA	NA
AT3G04060	AT3G04110	GLUTAMATE RECEPTOR 1.1 (GLR1.1)	Up	T0	Up	T0	unclear	Genomic evidence:microarray data	NA	NA	NA	NA
AT3G56400	AT3G06880	AT3G06880	Down	T0	Down	T0	NA	NA	2.11811	1.03e-09	2.11811	1.03e-09
AT5G39610	AT3G06880	AT3G06880	Down	T0	Down	T0	NA	NA	2.11811	1.03e-09	2.11811	1.03e-09
AT3G04060	AT3G06880	AT3G06880	Down	T0	Down	T0	NA	NA	2.11811	1.03e-09	2.11811	1.03e-09
AT3G01970	AT3G06880	AT3G06880	Down	T0	Down	T0	NA	NA	2.11811	1.03e-09	2.11811	1.03e-09
AT1G69490	AT3G06880	AT3G06880	Down	T0	Down	T0	NA	NA	2.11811	1.03e-09	2.11811	1.03e-09
AT1G01720	AT3G06880	AT3G06880	Down	T0	Down	T0	NA	NA	2.11811	1.03e-09	2.11811	1.03e-09
AT3G15500	AT3G06880	AT3G06880	Down	T0	Down	T0	NA	NA	2.11811	1.03e-09	2.11811	1.03e-09
AT1G69490	AT3G10300	AT3G10300	Up	T0	Up	T0	unclear	Genomic evidence:microarray data	NA	NA	NA	NA
AT5G25190	AT3G10300	AT3G10300	Up	T0	Up	T0	unclear	Genomic evidence:microarray data	NA	NA	NA	NA
AT3G01970	AT3G10300	AT3G10300	Up	T0	Up	T0	unclear	Genomic evidence:microarray data	NA	NA	NA	NA
AT3G56400	AT3G10660	CALMODULIN-DOMAIN PROTEIN KINASE CDPK ISOFORM 2 (CPK2)	Down	T2	Down	T2	NA	NA	NA	NA	NA	NA
AT1G69490	AT3G11660	NDR1/HIN1-LIKE 1 (NHL1)	Up	T2	Up	T2	unclear	Genomic evidence:microarray data	NA	NA	NA	NA
AT3G04060	AT3G11660	NDR1/HIN1-LIKE 1 (NHL1)	Up	T2	Up	T2	unclear	Genomic evidence:microarray data	NA	NA	NA	NA
AT5G39610	AT3G11660	NDR1/HIN1-LIKE 1 (NHL1)	Up	T2	Up	T2	unclear	Genomic evidence:microarray data	NA	NA	NA	NA
AT3G50260	AT3G12580	HEAT SHOCK PROTEIN 70 (HSP70)	Up	T2	Up	T2	unclear	Genomic evidence:microarray data	NA	NA	NA	NA
AT3G12250	AT3G12610	DNA-DAMAGE REPAIR/TOLERATION 100 (DRT100)	Down	T0	Down	T0	NA	NA	4.64526	2.42e-51	4.64526	2.42e-51
AT5G25190	AT3G12610	DNA-DAMAGE REPAIR/TOLERATION 100 (DRT100)	Down	T0	Down	T0	NA	NA	4.64526	2.42e-51	4.64526	2.42e-51
AT3G50260	AT3G12610	DNA-DAMAGE REPAIR/TOLERATION 100 (DRT100)	Down	T0	Down	T0	NA	NA	4.64526	2.42e-51	4.64526	2.42e-51
AT1G01720	AT3G17520	AT3G17520	Up	T2	Up	T2	unclear	Genomic evidence:microarray data	NA	NA	NA	NA
AT2G46270	AT3G17520	AT3G17520	Up	T2	Up	T2	unclear	Genomic evidence:microarray data	NA	NA	NA	NA
AT5G39610	AT3G17520	AT3G17520	Up	T2	Up	T2	unclear	Genomic evidence:microarray data	NA	NA	NA	NA
AT3G04060	AT3G17520	AT3G17520	Up	T2	Up	T2	unclear	Genomic evidence:microarray data	NA	NA	NA	NA
AT5G39610	AT3G17840	RECEPTOR-LIKE KINASE 902 (RLK902)	Down	T4	Down	T4	NA	NA	3.4485	5.91e-60	3.4485	5.91e-60
AT4G28140	AT3G17840	RECEPTOR-LIKE KINASE 902 (RLK902)	Down	T4	Down	T4	NA	NA	3.4485	5.91e-60	3.4485	5.91e-60
AT5G25190	AT3G17840	RECEPTOR-LIKE KINASE 902 (RLK902)	Down	T4	Down	T4	NA	NA	3.4485	5.91e-60	3.4485	5.91e-60
AT3G50260	AT3G17840	RECEPTOR-LIKE KINASE 902 (RLK902)	Down	T4	Down	T4	NA	NA	3.4485	5.91e-60	3.4485	5.91e-60
AT3G04060	AT3G17840	RECEPTOR-LIKE KINASE 902 (RLK902)	Down	T4	Down	T4	NA	NA	3.4485	5.91e-60	3.4485	5.91e-60
AT3G56400	AT3G19820	DWARF 1 (DWF1)	Down	T4	Down	T4	NA	NA	3.28007	9.65e-43	3.28007	9.65e-43
AT4G18170	AT3G19820	DWARF 1 (DWF1)	Down	T4	Down	T4	NA	NA	3.28007	9.65e-43	3.28007	9.65e-43
AT3G01970	AT3G19820	DWARF 1 (DWF1)	Down	T4	Down	T4	NA	NA	3.28007	9.65e-43	3.28007	9.65e-43
AT1G01720	AT3G19820	DWARF 1 (DWF1)	Down	T4	Down	T4	NA	NA	3.28007	9.65e-43	3.28007	9.65e-43
AT3G56400	AT3G20090	CYTOCHROME P450, FAMILY 705, SUBFAMILY A, POLYPEPTIDE 18 (CYP705A18)	Down	T2	Down	T2	NA	NA	NA	NA	NA	NA
AT3G01970	AT3G20090	CYTOCHROME P450, FAMILY 705, SUBFAMILY A, POLYPEPTIDE 18 (CYP705A18)	Down	T2	Down	T2	NA	NA	NA	NA	NA	NA
AT4G18170	AT3G20960	CYTOCHROME P450, FAMILY 705, SUBFAMILY A, POLYPEPTIDE 33 (CYP705A33)	Up	T0	Up	T0	unclear	Genomic evidence:microarray data	NA	NA	NA	NA
AT3G01970	AT3G20960	CYTOCHROME P450, FAMILY 705, SUBFAMILY A, POLYPEPTIDE 33 (CYP705A33)	Up	T0	Up	T0	unclear	Genomic evidence:microarray data	NA	NA	NA	NA
AT3G56400	AT3G20960	CYTOCHROME P450, FAMILY 705, SUBFAMILY A, POLYPEPTIDE 33 (CYP705A33)	Up	T0	Up	T0	unclear	Genomic evidence:microarray data	NA	NA	NA	NA
AT3G50260	AT3G22120	CELL WALL-PLASMA MEMBRANE LINKER PROTEIN (CWLP)	Down	T2	Down	T2	NA	NA	2.20906	4e-33	2.20906	4e-33
AT5G25190	AT3G22120	CELL WALL-PLASMA MEMBRANE LINKER PROTEIN (CWLP)	Down	T2	Down	T2	NA	NA	2.20906	4e-33	2.20906	4e-33
AT4G28140	AT3G22120	CELL WALL-PLASMA MEMBRANE LINKER PROTEIN (CWLP)	Down	T2	Down	T2	NA	NA	2.20906	4e-33	2.20906	4e-33
AT3G50260	AT3G22142	AT3G22142	Down	T4	Down	T4	NA	NA	3.35718	2.35e-52	3.35718	2.35e-52
AT3G15500	AT3G22142	AT3G22142	Down	T4	Down	T4	NA	NA	3.35718	2.35e-52	3.35718	2.35e-52
AT3G15500	AT3G25100	CELL DIVISION CYCLE 45 (CDC45)	Down	T2	Down	T2	NA	NA	NA	NA	NA	NA
AT1G69490	AT3G26220	CYTOCHROME P450, FAMILY 71, SUBFAMILY B, POLYPEPTIDE 3 (CYP71B3)	Up	T0	Up	T0	unclear	Genomic evidence:microarray data	-2.73025	3.85e-40	-2.73025	3.85e-40
AT1G01720	AT3G26220	CYTOCHROME P450, FAMILY 71, SUBFAMILY B, POLYPEPTIDE 3 (CYP71B3)	Up	T0	Up	T0	unclear	Genomic evidence:microarray data	-2.73025	3.85e-40	-2.73025	3.85e-40
AT3G15500	AT3G26220	CYTOCHROME P450, FAMILY 71, SUBFAMILY B, POLYPEPTIDE 3 (CYP71B3)	Up	T0	Up	T0	unclear	Genomic evidence:microarray data	-2.73025	3.85e-40	-2.73025	3.85e-40
AT3G28920	AT3G27060	TSO MEANING 'UGLY' IN CHINESE 2 (TSO2)	Up	T2	Up	T2	NA	NA	NA	NA	NA	NA
AT5G39610	AT3G28210	(PMZ)	Down	T4	Down	T4	unclear	Genomic evidence:microarray data	-3.92913	8.32e-05	-3.92913	8.32e-05
AT4G28140	AT3G46490	AT3G46490	Down	T6	Down	T6	NA	NA	2.69722	1.04e-14	2.69722	1.04e-14
AT3G28920	AT3G47480	Y CALMODULIN-LIKE 47 (CML47)	Up	T4	Up	T4	Unclear	Genomic evidence:microarray data	NA	NA	NA	NA
AT5G07100	AT3G49780	CYSTEINE-RICH RLK (RECEPTOR-LIKE PROTEIN KINASE) 6 (CRK6)	Up	T2	Up	T2	unclear	Genomic evidence:microarray data	NA	NA	NA	NA
AT3G01970	AT3G54200	(NHL39)	Up	T2	Up	T2	unclear	Genomic evidence:microarray data	NA	NA	NA	NA
AT3G56400	AT3G54200	(NHL39)	Up	T2	Up	T2	unclear	Genomic evidence:microarray data	NA	NA	NA	NA
AT5G25190	AT3G54200	(NHL39)	Up	T2	Up	T2	unclear	Genomic evidence:microarray data	NA	NA	NA	NA
AT1G69490	AT3G54200	(NHL39)	Up	T2	Up	T2	unclear	Genomic evidence:microarray data	NA	NA	NA	NA
AT1G69490	AT3G57780	AT3G57780	Down	T0	Down	T0	NA	NA	NA	NA	NA	NA
AT4G28140	AT3G58120	(BZIP61)	Down	T4	Down	T4	Unclear	Molecular evidence:Real-Time PCR	4.12264	2.34e-38	4.12264	2.34e-38
AT1G69490	AT3G62590	PLASTID LIPAS3 (PLIP3)	Up	T4	Up	T4	unclear	Genomic evidence:microarray data	-3.87958	4.14e-53	-3.87958	4.14e-53
AT3G04060	AT3G62590	PLASTID LIPAS3 (PLIP3)	Up	T4	Up	T4	unclear	Genomic evidence:microarray data	-3.87958	4.14e-53	-3.87958	4.14e-53
AT5G39610	AT4G00870	(BHLH14)	Up	T0	Up	T0	delay	Genetic evidence:Mutant	-3.591	8.61e-24	-3.591	8.61e-24
AT3G15500	AT4G00870	(BHLH14)	Up	T0	Up	T0	delay	Genetic evidence:Mutant	-3.591	8.61e-24	-3.591	8.61e-24
AT1G69490	AT4G00870	(BHLH14)	Up	T0	Up	T0	delay	Genetic evidence:Mutant	-3.591	8.61e-24	-3.591	8.61e-24
AT3G50260	AT4G00870	(BHLH14)	Up	T0	Up	T0	delay	Genetic evidence:Mutant	-3.591	8.61e-24	-3.591	8.61e-24
AT3G12250	AT4G00870	(BHLH14)	Up	T0	Up	T0	delay	Genetic evidence:Mutant	-3.591	8.61e-24	-3.591	8.61e-24
AT1G01720	AT4G00870	(BHLH14)	Up	T0	Up	T0	delay	Genetic evidence:Mutant	-3.591	8.61e-24	-3.591	8.61e-24
AT3G04060	AT4G00870	(BHLH14)	Up	T0	Up	T0	delay	Genetic evidence:Mutant	-3.591	8.61e-24	-3.591	8.61e-24
AT4G18170	AT4G00955	AT4G00955	Up	T0	Up	T0	NA	NA	NA	NA	NA	NA
AT1G01720	AT4G00955	AT4G00955	Up	T0	Up	T0	NA	NA	NA	NA	NA	NA
AT3G56400	AT4G00955	AT4G00955	Up	T0	Up	T0	NA	NA	NA	NA	NA	NA
AT3G01970	AT4G00955	AT4G00955	Up	T0	Up	T0	NA	NA	NA	NA	NA	NA
AT2G46270	AT4G01720	(WRKY47)	Up	T0	Up	T0	unclear	Genomic evidence:microarray data	NA	NA	NA	NA
AT5G25190	AT4G01720	(WRKY47)	Up	T0	Up	T0	unclear	Genomic evidence:microarray data	NA	NA	NA	NA
AT1G69490	AT4G05050	UBIQUITIN 11 (UBQ11)	Up	T0	Up	T0	unclear	Genomic evidence:microarray data	NA	NA	NA	NA
AT3G15500	AT4G05050	UBIQUITIN 11 (UBQ11)	Up	T0	Up	T0	unclear	Genomic evidence:microarray data	NA	NA	NA	NA
AT1G01720	AT4G05050	UBIQUITIN 11 (UBQ11)	Up	T0	Up	T0	unclear	Genomic evidence:microarray data	NA	NA	NA	NA
AT3G28920	AT4G12730	FASCICLIN-LIKE ARABINOGALACTAN 2 (FLA2)	Down	T4	Down	T4	NA	NA	NA	NA	NA	NA
AT3G12250	AT4G12730	FASCICLIN-LIKE ARABINOGALACTAN 2 (FLA2)	Down	T4	Down	T4	NA	NA	NA	NA	NA	NA
AT2G46270	AT4G12730	FASCICLIN-LIKE ARABINOGALACTAN 2 (FLA2)	Down	T4	Down	T4	NA	NA	NA	NA	NA	NA
AT3G50260	AT4G12730	FASCICLIN-LIKE ARABINOGALACTAN 2 (FLA2)	Down	T4	Down	T4	NA	NA	NA	NA	NA	NA
AT5G25190	AT4G12730	FASCICLIN-LIKE ARABINOGALACTAN 2 (FLA2)	Down	T4	Down	T4	NA	NA	NA	NA	NA	NA
AT5G39610	AT4G14750	IQ-DOMAIN 19 (IQD19)	Down	T6	Down	T6	NA	NA	3.14569	1.91e-16	3.14569	1.91e-16
AT3G28920	AT4G14750	IQ-DOMAIN 19 (IQD19)	Down	T6	Down	T6	NA	NA	3.14569	1.91e-16	3.14569	1.91e-16
AT3G04060	AT4G14750	IQ-DOMAIN 19 (IQD19)	Down	T6	Down	T6	NA	NA	3.14569	1.91e-16	3.14569	1.91e-16
AT3G01970	AT4G14750	IQ-DOMAIN 19 (IQD19)	Down	T6	Down	T6	NA	NA	3.14569	1.91e-16	3.14569	1.91e-16
AT3G50260	AT4G16680	AT4G16680	Up	T2	Up	T2	NA	NA	-2.84469	1.04e-11	-2.84469	1.04e-11
AT4G18170	AT4G16680	AT4G16680	Up	T2	Up	T2	NA	NA	-2.84469	1.04e-11	-2.84469	1.04e-11
AT3G28920	AT4G18010	INOSITOL(1,4,5)P3 5-PHOSPHATASE II (IP5PII)	Up	T4	Up	T4	unclear	Genomic evidence:microarray data	-2.08509	1.75e-11	-2.08509	1.75e-11
AT3G12250	AT4G18010	INOSITOL(1,4,5)P3 5-PHOSPHATASE II (IP5PII)	Up	T4	Up	T4	unclear	Genomic evidence:microarray data	-2.08509	1.75e-11	-2.08509	1.75e-11
AT3G50260	AT4G18010	INOSITOL(1,4,5)P3 5-PHOSPHATASE II (IP5PII)	Up	T4	Up	T4	unclear	Genomic evidence:microarray data	-2.08509	1.75e-11	-2.08509	1.75e-11
AT2G46270	AT4G18010	INOSITOL(1,4,5)P3 5-PHOSPHATASE II (IP5PII)	Up	T4	Up	T4	unclear	Genomic evidence:microarray data	-2.08509	1.75e-11	-2.08509	1.75e-11
AT5G39610	AT4G19380	AT4G19380	Down	T2	Down	T2	NA	NA	NA	NA	NA	NA
AT3G01970	AT4G19380	AT4G19380	Down	T2	Down	T2	NA	NA	NA	NA	NA	NA
AT3G04060	AT4G19380	AT4G19380	Down	T2	Down	T2	NA	NA	NA	NA	NA	NA
AT5G25190	AT4G23020	TON1 RECRUITING MOTIF 11 (TRM11)	Down	T0	Down	T0	NA	NA	2.53114	2.46e-11	2.53114	2.46e-11
AT3G28920	AT4G23020	TON1 RECRUITING MOTIF 11 (TRM11)	Down	T0	Down	T0	NA	NA	2.53114	2.46e-11	2.53114	2.46e-11
AT3G56400	AT4G23140	CYSTEINE-RICH RLK (RECEPTOR-LIKE PROTEIN KINASE) 6 (CRK6)	Up	T0	Up	T0	NA	NA	NA	NA	NA	NA
AT3G01970	AT4G23140	CYSTEINE-RICH RLK (RECEPTOR-LIKE PROTEIN KINASE) 6 (CRK6)	Up	T0	Up	T0	NA	NA	NA	NA	NA	NA
AT3G15500	AT4G23750	CYTOKININ RESPONSE FACTOR 2 (CRF2)	Down	T0	Down	T0	promote	Genetic evidence	NA	NA	NA	NA
AT3G12250	AT4G23750	CYTOKININ RESPONSE FACTOR 2 (CRF2)	Down	T0	Down	T0	promote	Genetic evidence	NA	NA	NA	NA
AT1G01720	AT4G23750	CYTOKININ RESPONSE FACTOR 2 (CRF2)	Down	T0	Down	T0	promote	Genetic evidence	NA	NA	NA	NA
AT2G46270	AT4G23750	CYTOKININ RESPONSE FACTOR 2 (CRF2)	Down	T0	Down	T0	promote	Genetic evidence	NA	NA	NA	NA
AT4G18170	AT4G23750	CYTOKININ RESPONSE FACTOR 2 (CRF2)	Down	T0	Down	T0	promote	Genetic evidence	NA	NA	NA	NA
AT5G25190	AT4G23750	CYTOKININ RESPONSE FACTOR 2 (CRF2)	Down	T0	Down	T0	promote	Genetic evidence	NA	NA	NA	NA
AT3G50260	AT4G23750	CYTOKININ RESPONSE FACTOR 2 (CRF2)	Down	T0	Down	T0	promote	Genetic evidence	NA	NA	NA	NA
AT3G15500	AT4G24040	TREHALASE 1 (TRE1)	Up	T0	Up	T0	unclear	Genomic evidence:microarray data	NA	NA	NA	NA
AT1G01720	AT4G24040	TREHALASE 1 (TRE1)	Up	T0	Up	T0	unclear	Genomic evidence:microarray data	NA	NA	NA	NA
AT1G69490	AT4G24040	TREHALASE 1 (TRE1)	Up	T0	Up	T0	unclear	Genomic evidence:microarray data	NA	NA	NA	NA
AT5G39610	AT4G24040	TREHALASE 1 (TRE1)	Up	T0	Up	T0	unclear	Genomic evidence:microarray data	NA	NA	NA	NA
AT3G04060	AT4G24040	TREHALASE 1 (TRE1)	Up	T0	Up	T0	unclear	Genomic evidence:microarray data	NA	NA	NA	NA
AT1G69490	AT4G27410	RESPONSIVE TO DESICCATION 26 (RD26)	Up	T2	Up	T2	promote	Genetic evidence	NA	NA	NA	NA
AT1G69490	AT4G27410	RESPONSIVE TO DESICCATION 26 (RD26)	Up	T0	Up	T0	promote	Genetic evidence	NA	NA	NA	NA
AT5G39610	AT4G27440	PROTOCHLOROPHYLLIDE OXIDOREDUCTASE B (PORB)	Down	T4	Down	T4	NA	NA	3.60969	6.99e-41	3.60969	6.99e-41
AT4G28140	AT4G27440	PROTOCHLOROPHYLLIDE OXIDOREDUCTASE B (PORB)	Down	T4	Down	T4	NA	NA	3.60969	6.99e-41	3.60969	6.99e-41
AT3G04060	AT4G27440	PROTOCHLOROPHYLLIDE OXIDOREDUCTASE B (PORB)	Down	T4	Down	T4	NA	NA	3.60969	6.99e-41	3.60969	6.99e-41
AT2G46270	AT4G27440	PROTOCHLOROPHYLLIDE OXIDOREDUCTASE B (PORB)	Down	T4	Down	T4	NA	NA	3.60969	6.99e-41	3.60969	6.99e-41
AT3G04060	AT4G28140	ETHYLENE RESPONSIVE FACTOR54 (ERF54)	Up	T0	Up	T0	promote	Genetic evidence:Transgene	NA	NA	NA	NA
AT2G46270	AT4G28140	ETHYLENE RESPONSIVE FACTOR54 (ERF54)	Up	T0	Up	T0	promote	Genetic evidence:Transgene	NA	NA	NA	NA
AT5G39610	AT4G28140	ETHYLENE RESPONSIVE FACTOR54 (ERF54)	Up	T0	Up	T0	promote	Genetic evidence:Transgene	NA	NA	NA	NA
AT3G50260	AT4G28490	HAESA (HAE)	Up	T4	Up	T4	Unclear	Molecular evidence: microarray data	NA	NA	NA	NA
AT4G18170	AT4G28490	HAESA (HAE)	Up	T4	Up	T4	Unclear	Molecular evidence: microarray data	NA	NA	NA	NA
AT3G56400	AT4G28490	HAESA (HAE)	Up	T4	Up	T4	Unclear	Molecular evidence: microarray data	NA	NA	NA	NA
AT3G01970	AT4G28490	HAESA (HAE)	Up	T4	Up	T4	Unclear	Molecular evidence: microarray data	NA	NA	NA	NA
AT3G12250	AT4G28490	HAESA (HAE)	Up	T4	Up	T4	Unclear	Molecular evidence: microarray data	NA	NA	NA	NA
AT5G39610	AT4G30020	AT4G30020	Down	T6	Down	T6	NA	NA	3.4937	1.3e-95	3.4937	1.3e-95
AT3G28920	AT4G30020	AT4G30020	Down	T6	Down	T6	NA	NA	3.4937	1.3e-95	3.4937	1.3e-95
AT4G28140	AT4G31590	CELLULOSE-SYNTHASE-LIKE C5 (CSLC5)	Down	T4	Down	T4	NA	NA	2.2308	3.4e-68	2.2308	3.4e-68
AT1G01720	AT4G31590	CELLULOSE-SYNTHASE-LIKE C5 (CSLC5)	Down	T4	Down	T4	NA	NA	2.2308	3.4e-68	2.2308	3.4e-68
AT3G15500	AT4G31890	AT4G31890	Down	T4	Down	T4	NA	NA	NA	NA	NA	NA
AT1G69490	AT4G31890	AT4G31890	Down	T4	Down	T4	NA	NA	NA	NA	NA	NA
AT3G12250	AT4G31890	AT4G31890	Down	T4	Down	T4	NA	NA	NA	NA	NA	NA
AT5G25190	AT4G31890	AT4G31890	Down	T4	Down	T4	NA	NA	NA	NA	NA	NA
AT1G01720	AT4G31890	AT4G31890	Down	T4	Down	T4	NA	NA	NA	NA	NA	NA
AT1G69490	AT4G32480	AT4G32480	Down	T4	Down	T4	unclear	Genomic evidence:microarray data	-4.16608	1.13e-56	-4.16608	1.13e-56
AT1G01720	AT4G34135	UDP-GLUCOSYLTRANSFERASE 73B2 (UGT73B2)	Up	T0	Up	T0	unclear	Genomic evidence:microarray data	-3.90706	4.43e-24	-3.90706	4.43e-24
AT3G50260	AT4G34135	UDP-GLUCOSYLTRANSFERASE 73B2 (UGT73B2)	Up	T0	Up	T0	unclear	Genomic evidence:microarray data	-3.90706	4.43e-24	-3.90706	4.43e-24
AT3G12250	AT4G34135	UDP-GLUCOSYLTRANSFERASE 73B2 (UGT73B2)	Up	T0	Up	T0	unclear	Genomic evidence:microarray data	-3.90706	4.43e-24	-3.90706	4.43e-24
AT1G69490	AT4G34230	CINNAMYL ALCOHOL DEHYDROGENASE 5 (CAD5)	Up	T2	Up	T2	unclear	Genomic evidence:microarray data	-2.86057	1.54e-13	-2.86057	1.54e-13
AT5G39610	AT4G34230	CINNAMYL ALCOHOL DEHYDROGENASE 5 (CAD5)	Up	T2	Up	T2	unclear	Genomic evidence:microarray data	-2.86057	1.54e-13	-2.86057	1.54e-13
AT3G56400	AT4G34250	3-KETOACYL-COA SYNTHASE 16 (KCS16)	Down	T4	Down	T4	NA	NA	NA	NA	NA	NA
AT3G15500	AT4G34250	3-KETOACYL-COA SYNTHASE 16 (KCS16)	Down	T4	Down	T4	NA	NA	NA	NA	NA	NA
AT1G01720	AT4G34250	3-KETOACYL-COA SYNTHASE 16 (KCS16)	Down	T4	Down	T4	NA	NA	NA	NA	NA	NA
AT3G50260	AT4G34250	3-KETOACYL-COA SYNTHASE 16 (KCS16)	Down	T4	Down	T4	NA	NA	NA	NA	NA	NA
AT1G01720	AT4G34710	ARGININE DECARBOXYLASE 2 (ADC2)	Up	T2	Up	T2	unclear	Genomic evidence:microarray data	NA	NA	NA	NA
AT5G25190	AT4G34710	ARGININE DECARBOXYLASE 2 (ADC2)	Up	T2	Up	T2	unclear	Genomic evidence:microarray data	NA	NA	NA	NA
AT3G50260	AT4G34710	ARGININE DECARBOXYLASE 2 (ADC2)	Up	T2	Up	T2	unclear	Genomic evidence:microarray data	NA	NA	NA	NA
AT5G39610	AT4G34710	ARGININE DECARBOXYLASE 2 (ADC2)	Up	T2	Up	T2	unclear	Genomic evidence:microarray data	NA	NA	NA	NA
AT3G04060	AT4G34710	ARGININE DECARBOXYLASE 2 (ADC2)	Up	T2	Up	T2	unclear	Genomic evidence:microarray data	NA	NA	NA	NA
AT2G46270	AT4G34830	MATURATION OF RBCL 1 (MRL1)	Down	T2	Down	T2	unclear	Genomic evidence:microarray data	2.07275	1.68e-33	2.07275	1.68e-33
AT1G01720	AT4G36010	AT4G36010	Up	T0	Up	T0	unclear	Genomic evidence:microarray data	NA	NA	NA	NA
AT3G15500	AT4G36010	AT4G36010	Up	T0	Up	T0	unclear	Genomic evidence:microarray data	NA	NA	NA	NA
AT1G69490	AT4G36010	AT4G36010	Up	T0	Up	T0	unclear	Genomic evidence:microarray data	NA	NA	NA	NA
AT3G12250	AT4G36010	AT4G36010	Up	T0	Up	T0	unclear	Genomic evidence:microarray data	NA	NA	NA	NA
AT5G39610	AT4G37750	AINTEGUMENTA (ANT)	Down	T2	Down	T2	Unclear	Molecular evidence:Real-Time PCR	NA	NA	NA	NA
AT1G69490	AT4G37750	AINTEGUMENTA (ANT)	Down	T2	Down	T2	Unclear	Molecular evidence:Real-Time PCR	NA	NA	NA	NA
AT3G12250	AT4G38340	NIN-LIKE PROTEIN 3 (NLP3)	Up	T4	Up	T4	NA	NA	NA	NA	NA	NA
AT5G25190	AT4G38770	PROLINE-RICH PROTEIN 4 (PRP4)	Down	T6	Down	T6	NA	NA	8.02047	3.66e-209	8.02047	3.66e-209
AT3G50260	AT4G38770	PROLINE-RICH PROTEIN 4 (PRP4)	Down	T6	Down	T6	NA	NA	8.02047	3.66e-209	8.02047	3.66e-209
AT4G28140	AT4G38770	PROLINE-RICH PROTEIN 4 (PRP4)	Down	T6	Down	T6	NA	NA	8.02047	3.66e-209	8.02047	3.66e-209
AT5G39610	AT4G39330	CINNAMYL ALCOHOL DEHYDROGENASE 9 (CAD9)	Up	T0	Up	T0	NA	NA	5.10587	2.91e-70	5.10587	2.91e-70
AT3G04060	AT4G39330	CINNAMYL ALCOHOL DEHYDROGENASE 9 (CAD9)	Up	T0	Up	T0	NA	NA	5.10587	2.91e-70	5.10587	2.91e-70
AT1G01720	AT5G01550	L-TYPE LECTIN RECEPTOR KINASE VI.3 (LECRK-VI.3)	Up	T2	Up	T2	unclear	Genomic evidence:microarray data	-2.35341	0.00363912	-2.35341	0.00363912
AT5G39610	AT5G01550	L-TYPE LECTIN RECEPTOR KINASE VI.3 (LECRK-VI.3)	Up	T2	Up	T2	unclear	Genomic evidence:microarray data	-2.35341	0.00363912	-2.35341	0.00363912
AT5G25190	AT5G01550	L-TYPE LECTIN RECEPTOR KINASE VI.3 (LECRK-VI.3)	Up	T2	Up	T2	unclear	Genomic evidence:microarray data	-2.35341	0.00363912	-2.35341	0.00363912
AT3G04060	AT5G01550	L-TYPE LECTIN RECEPTOR KINASE VI.3 (LECRK-VI.3)	Up	T2	Up	T2	unclear	Genomic evidence:microarray data	-2.35341	0.00363912	-2.35341	0.00363912
AT4G18170	AT5G01550	L-TYPE LECTIN RECEPTOR KINASE VI.3 (LECRK-VI.3)	Up	T2	Up	T2	unclear	Genomic evidence:microarray data	-2.35341	0.00363912	-2.35341	0.00363912
AT3G50260	AT5G01550	L-TYPE LECTIN RECEPTOR KINASE VI.3 (LECRK-VI.3)	Up	T2	Up	T2	unclear	Genomic evidence:microarray data	-2.35341	0.00363912	-2.35341	0.00363912
AT4G28140	AT5G01790	AT5G01790	Down	T0	Down	T0	NA	NA	2.31781	2.37e-38	2.31781	2.37e-38
AT1G69490	AT5G01790	AT5G01790	Down	T0	Down	T0	NA	NA	2.31781	2.37e-38	2.31781	2.37e-38
AT3G15500	AT5G01790	AT5G01790	Down	T0	Down	T0	NA	NA	2.31781	2.37e-38	2.31781	2.37e-38
AT3G04060	AT5G01790	AT5G01790	Down	T0	Down	T0	NA	NA	2.31781	2.37e-38	2.31781	2.37e-38
AT5G25190	AT5G02190	PROMOTION OF CELL SURVIVAL 1 (PCS1)	Down	T0	Down	T0	NA	NA	2.92741	1.14e-10	2.92741	1.14e-10
AT3G12250	AT5G02190	PROMOTION OF CELL SURVIVAL 1 (PCS1)	Down	T0	Down	T0	NA	NA	2.92741	1.14e-10	2.92741	1.14e-10
AT3G50260	AT5G02190	PROMOTION OF CELL SURVIVAL 1 (PCS1)	Down	T0	Down	T0	NA	NA	2.92741	1.14e-10	2.92741	1.14e-10
AT3G04060	AT5G04340	ZINC FINGER OF ARABIDOPSIS THALIANA 6 (ZAT6)	Up	T2	Up	T2	unclear	Genomic evidence:microarray data	-2.87067	2e-08	-2.87067	2e-08
AT5G25190	AT5G04340	ZINC FINGER OF ARABIDOPSIS THALIANA 6 (ZAT6)	Up	T2	Up	T2	unclear	Genomic evidence:microarray data	-2.87067	2e-08	-2.87067	2e-08
AT3G01970	AT5G04340	ZINC FINGER OF ARABIDOPSIS THALIANA 6 (ZAT6)	Up	T2	Up	T2	unclear	Genomic evidence:microarray data	-2.87067	2e-08	-2.87067	2e-08
AT5G39610	AT5G04340	ZINC FINGER OF ARABIDOPSIS THALIANA 6 (ZAT6)	Up	T2	Up	T2	unclear	Genomic evidence:microarray data	-2.87067	2e-08	-2.87067	2e-08
AT2G46270	AT5G04340	ZINC FINGER OF ARABIDOPSIS THALIANA 6 (ZAT6)	Up	T2	Up	T2	unclear	Genomic evidence:microarray data	-2.87067	2e-08	-2.87067	2e-08
AT3G56400	AT5G04950	NICOTIANAMINE SYNTHASE 1 (NAS1)	Up	T2	Up	T2	unclear	Genomic evidence:microarray data	4.22385	5.6e-15	4.22385	5.6e-15
AT3G01970	AT5G04950	NICOTIANAMINE SYNTHASE 1 (NAS1)	Up	T2	Up	T2	unclear	Genomic evidence:microarray data	4.22385	5.6e-15	4.22385	5.6e-15
AT3G12250	AT5G04950	NICOTIANAMINE SYNTHASE 1 (NAS1)	Up	T2	Up	T2	unclear	Genomic evidence:microarray data	4.22385	5.6e-15	4.22385	5.6e-15
AT4G18170	AT5G04950	NICOTIANAMINE SYNTHASE 1 (NAS1)	Up	T2	Up	T2	unclear	Genomic evidence:microarray data	4.22385	5.6e-15	4.22385	5.6e-15
AT1G01720	AT5G04950	NICOTIANAMINE SYNTHASE 1 (NAS1)	Up	T2	Up	T2	unclear	Genomic evidence:microarray data	4.22385	5.6e-15	4.22385	5.6e-15
AT3G28920	AT5G07030	AT5G07030	Down	T6	Down	T6	NA	NA	2.49961	4.26e-09	2.49961	4.26e-09
AT1G69490	AT5G09440	EXORDIUM LIKE 4 (EXL4)	Up	T0	Up	T0	unclear	Genomic evidence:microarray data	-3.57478	2.02e-17	-3.57478	2.02e-17
AT3G28920	AT5G09440	EXORDIUM LIKE 4 (EXL4)	Up	T0	Up	T0	unclear	Genomic evidence:microarray data	-3.57478	2.02e-17	-3.57478	2.02e-17
AT4G18170	AT5G09440	EXORDIUM LIKE 4 (EXL4)	Up	T0	Up	T0	unclear	Genomic evidence:microarray data	-3.57478	2.02e-17	-3.57478	2.02e-17
AT3G56400	AT5G09440	EXORDIUM LIKE 4 (EXL4)	Up	T0	Up	T0	unclear	Genomic evidence:microarray data	-3.57478	2.02e-17	-3.57478	2.02e-17
AT2G46270	AT5G09440	EXORDIUM LIKE 4 (EXL4)	Up	T0	Up	T0	unclear	Genomic evidence:microarray data	-3.57478	2.02e-17	-3.57478	2.02e-17
AT1G01720	AT5G09440	EXORDIUM LIKE 4 (EXL4)	Up	T0	Up	T0	unclear	Genomic evidence:microarray data	-3.57478	2.02e-17	-3.57478	2.02e-17
AT3G15500	AT5G09440	EXORDIUM LIKE 4 (EXL4)	Up	T0	Up	T0	unclear	Genomic evidence:microarray data	-3.57478	2.02e-17	-3.57478	2.02e-17
AT3G12250	AT5G10930	CBL-INTERACTING PROTEIN KINASE 5 (CIPK5)	Down	T4	Down	T4	unclear	Genomic evidence:microarray data	NA	NA	NA	NA
AT5G25190	AT5G10930	CBL-INTERACTING PROTEIN KINASE 5 (CIPK5)	Down	T4	Down	T4	unclear	Genomic evidence:microarray data	NA	NA	NA	NA
AT3G01970	AT5G10930	CBL-INTERACTING PROTEIN KINASE 5 (CIPK5)	Down	T4	Down	T4	unclear	Genomic evidence:microarray data	NA	NA	NA	NA
AT1G01720	AT5G10930	CBL-INTERACTING PROTEIN KINASE 5 (CIPK5)	Down	T4	Down	T4	unclear	Genomic evidence:microarray data	NA	NA	NA	NA
AT3G50260	AT5G10930	CBL-INTERACTING PROTEIN KINASE 5 (CIPK5)	Down	T4	Down	T4	unclear	Genomic evidence:microarray data	NA	NA	NA	NA
AT3G28920	AT5G10930	CBL-INTERACTING PROTEIN KINASE 5 (CIPK5)	Down	T4	Down	T4	unclear	Genomic evidence:microarray data	NA	NA	NA	NA
AT2G46400	AT5G11970	AT5G11970	Up	T0	Up	T0	NA	NA	NA	NA	NA	NA
AT5G07100	AT5G11970	PHYTOSULFOKINE 4 PRECURSOR (PSK4)	Up	T0	Up	T0	NA	NA	NA	NA	NA	NA
AT2G46270	AT5G12940	AT5G12940	Down	T4	Down	T4	NA	NA	3.23504	8.36e-14	3.23504	8.36e-14
AT3G50260	AT5G12940	AT5G12940	Down	T4	Down	T4	NA	NA	3.23504	8.36e-14	3.23504	8.36e-14
AT3G04060	AT5G15780	AT5G15780	Down	T4	Down	T4	NA	NA	2.52798	1.19e-20	2.52798	1.19e-20
AT3G01970	AT5G15780	AT5G15780	Down	T4	Down	T4	NA	NA	2.52798	1.19e-20	2.52798	1.19e-20
AT5G39610	AT5G15780	AT5G15780	Down	T4	Down	T4	NA	NA	2.52798	1.19e-20	2.52798	1.19e-20
AT3G56400	AT5G15950	S-ADENOSYLMETHIONINE DECARBOXYLASE 2 (SAMDC2)	Up	T0	Up	T0	NA	NA	NA	NA	NA	NA
AT3G01970	AT5G15950	S-ADENOSYLMETHIONINE DECARBOXYLASE 2 (SAMDC2)	Up	T0	Up	T0	NA	NA	NA	NA	NA	NA
AT4G18170	AT5G18340	PLANT U-BOX 48 (PUB48)	Up	T0	Up	T0	NA	NA	NA	NA	NA	NA
AT3G01970	AT5G18340	PLANT U-BOX 48 (PUB48)	Up	T0	Up	T0	NA	NA	NA	NA	NA	NA
AT3G15500	AT5G38710	(PDH2)	Up	T2	Up	T2	unclear	Genomic evidence:microarray data	-3.02412	9.98e-06	-3.02412	9.98e-06
AT5G39610	AT5G38710	(PDH2)	Up	T2	Up	T2	unclear	Genomic evidence:microarray data	-3.02412	9.98e-06	-3.02412	9.98e-06
AT3G04060	AT5G38710	(PDH2)	Up	T2	Up	T2	unclear	Genomic evidence:microarray data	-3.02412	9.98e-06	-3.02412	9.98e-06
AT3G12250	AT5G39050	PHENOLIC GLUCOSIDE MALONYLTRANSFERASE 1 (PMAT1)	Up	T0	Up	T0	Unclear	Genomic evidence:microarray data	-2.45621	1.54e-05	-2.45621	1.54e-05
AT2G46270	AT5G39050	PHENOLIC GLUCOSIDE MALONYLTRANSFERASE 1 (PMAT1)	Up	T0	Up	T0	Unclear	Genomic evidence:microarray data	-2.45621	1.54e-05	-2.45621	1.54e-05
AT3G50260	AT5G39050	PHENOLIC GLUCOSIDE MALONYLTRANSFERASE 1 (PMAT1)	Up	T0	Up	T0	Unclear	Genomic evidence:microarray data	-2.45621	1.54e-05	-2.45621	1.54e-05
AT3G56400	AT5G39090	AT5G39090	Up	T4	Up	T4	Unclear	Genomic evidence:microarray data	NA	NA	NA	NA
AT4G18170	AT5G39090	AT5G39090	Up	T4	Up	T4	Unclear	Genomic evidence:microarray data	NA	NA	NA	NA
AT2G46270	AT5G39090	AT5G39090	Up	T4	Up	T4	Unclear	Genomic evidence:microarray data	NA	NA	NA	NA
AT3G50260	AT5G39090	AT5G39090	Up	T4	Up	T4	Unclear	Genomic evidence:microarray data	NA	NA	NA	NA
AT3G01970	AT5G39090	AT5G39090	Up	T4	Up	T4	Unclear	Genomic evidence:microarray data	NA	NA	NA	NA
AT3G28920	AT5G48900	AT5G48900	Down	T4	Down	T4	NA	NA	4.47541	1.16e-41	4.47541	1.16e-41
AT1G01720	AT5G50360	ABA-INDUCED TRANSCRIPTION REPRESSOR 5 (AITR5)	Up	T2	Up	T2	unclear	Genomic evidence:microarray data	-2.30628	2.06e-16	-2.30628	2.06e-16
AT5G25190	AT5G50360	ABA-INDUCED TRANSCRIPTION REPRESSOR 5 (AITR5)	Up	T2	Up	T2	unclear	Genomic evidence:microarray data	-2.30628	2.06e-16	-2.30628	2.06e-16
AT2G46270	AT5G50360	ABA-INDUCED TRANSCRIPTION REPRESSOR 5 (AITR5)	Up	T2	Up	T2	unclear	Genomic evidence:microarray data	-2.30628	2.06e-16	-2.30628	2.06e-16
AT3G50260	AT5G51750	SUBTILASE 1.3 (SBT1.3)	Down	T4	Down	T4	NA	NA	2.03569	6.59e-06	2.03569	6.59e-06
AT3G56400	AT5G51750	SUBTILASE 1.3 (SBT1.3)	Down	T4	Down	T4	NA	NA	2.03569	6.59e-06	2.03569	6.59e-06
AT5G25190	AT5G52050	DETOXIFICATION EFFLUX CARRIER 50 (DTX50)	Up	T4	Up	T4	unclear	Genomic evidence:microarray data	-3.86542	1.23e-50	-3.86542	1.23e-50
AT3G50260	AT5G52050	DETOXIFICATION EFFLUX CARRIER 50 (DTX50)	Up	T4	Up	T4	unclear	Genomic evidence:microarray data	-3.86542	1.23e-50	-3.86542	1.23e-50
AT2G46270	AT5G55730	FASCICLIN-LIKE ARABINOGALACTAN 1 (FLA1)	Down	T4	Down	T4	NA	NA	3.87141	2.98e-16	3.87141	2.98e-16
AT3G28920	AT5G55730	FASCICLIN-LIKE ARABINOGALACTAN 1 (FLA1)	Down	T4	Down	T4	NA	NA	3.87141	2.98e-16	3.87141	2.98e-16
AT3G01970	AT5G57180	CHLOROPLAST IMPORT APPARATUS 2 (CIA2)	Down	T0	Down	T0	NA	NA	3.44711	2.37e-65	3.44711	2.37e-65
AT3G28920	AT5G57180	CHLOROPLAST IMPORT APPARATUS 2 (CIA2)	Down	T0	Down	T0	NA	NA	3.44711	2.37e-65	3.44711	2.37e-65
AT3G50260	AT5G57180	CHLOROPLAST IMPORT APPARATUS 2 (CIA2)	Down	T0	Down	T0	NA	NA	3.44711	2.37e-65	3.44711	2.37e-65
AT2G46270	AT5G57180	CHLOROPLAST IMPORT APPARATUS 2 (CIA2)	Down	T0	Down	T0	NA	NA	3.44711	2.37e-65	3.44711	2.37e-65
AT4G18170	AT5G57180	CHLOROPLAST IMPORT APPARATUS 2 (CIA2)	Down	T0	Down	T0	NA	NA	3.44711	2.37e-65	3.44711	2.37e-65
AT2G46270	AT5G58160	FORMIN HOMOLOGY 13 (FH13)	Up	T4	Up	T4	NA	NA	NA	NA	NA	NA
AT1G69490	AT5G59220	HIGHLY ABA-INDUCED PP2C GENE 1 (HAI1)	Up	T0	Up	T0	promote	Genomic evidence:microarray data; Genetic evidence	-5.73646	2.67e-62	-5.73646	2.67e-62
AT3G28920	AT5G59340	WUSCHEL RELATED HOMEOBOX 2 (WOX2)	Up	T6	Up	T6	NA	NA	NA	NA	NA	NA
AT4G01720	AT5G59990	AT5G59990	Up	T4	Up	T4	NA	NA	NA	NA	NA	NA
AT3G12250	AT5G60020	LACCASE 17 (LAC17)	Down	T6	Down	T6	NA	NA	2.56482	2.68e-10	2.56482	2.68e-10
AT4G18170	AT5G60020	LACCASE 17 (LAC17)	Down	T6	Down	T6	NA	NA	2.56482	2.68e-10	2.56482	2.68e-10
AT3G01970	AT5G60250	AT5G60250	Up	T0	Up	T0	NA	NA	NA	NA	NA	NA
AT3G28920	AT5G60250	AT5G60250	Up	T0	Up	T0	NA	NA	NA	NA	NA	NA
AT1G01720	AT5G60250	AT5G60250	Up	T0	Up	T0	NA	NA	NA	NA	NA	NA
AT5G25190	AT5G60250	AT5G60250	Up	T0	Up	T0	NA	NA	NA	NA	NA	NA
AT4G28140	AT5G60460	AT5G60460	Up	T4	Up	T4	unclear	Genomic evidence:microarray data	NA	NA	NA	NA
AT3G50260	AT5G63370	CYCLIN-DEPENDENT KINASE G1 (CDKG1)	Up	T0	Up	T0	unclear	Genomic evidence:microarray data	NA	NA	NA	NA
AT3G04060	AT5G64260	EXORDIUM LIKE 2 (EXL2)	Up	T2	Up	T2	unclear	Genomic evidence:microarray data	-2.84494	1.27e-20	-2.84494	1.27e-20
AT2G46270	AT5G64260	EXORDIUM LIKE 2 (EXL2)	Up	T2	Up	T2	unclear	Genomic evidence:microarray data	-2.84494	1.27e-20	-2.84494	1.27e-20
AT3G15500	AT5G64260	EXORDIUM LIKE 2 (EXL2)	Up	T2	Up	T2	unclear	Genomic evidence:microarray data	-2.84494	1.27e-20	-2.84494	1.27e-20
AT3G12250	AT5G64260	EXORDIUM LIKE 2 (EXL2)	Up	T2	Up	T2	unclear	Genomic evidence:microarray data	-2.84494	1.27e-20	-2.84494	1.27e-20
AT1G69490	AT5G64260	EXORDIUM LIKE 2 (EXL2)	Up	T2	Up	T2	unclear	Genomic evidence:microarray data	-2.84494	1.27e-20	-2.84494	1.27e-20
AT5G25190	AT5G64260	EXORDIUM LIKE 2 (EXL2)	Up	T2	Up	T2	unclear	Genomic evidence:microarray data	-2.84494	1.27e-20	-2.84494	1.27e-20
AT3G28920	AT5G66650	CHLOROPLAST-LOCALIZED MITOCHONDRIAL CALCIUM UNIPORTER (CMCU)	Up	T0	Up	T0	unclear	Genomic evidence:microarray data	-3.44551	0.000182299	-3.44551	0.000182299
